# A new genome-scale metabolic model of oleaginous microalgae with refined lipid metabolism elucidates *Microchloropsis gaditana* mutant phenotypes

**DOI:** 10.1101/2023.12.06.570374

**Authors:** Clémence Dupont-Thibert, Sylvaine Roy, Sónia Carneiro, Bruno Pereira, Rafael Carreira, Paulo Vilaça, Séverine Collin, Eric Maréchal, Elodie Billey, Gilles Curien, Maxime Durot, Juliette Jouhet

**Affiliations:** Laboratoire de Physiologie Cellulaire et Végétale, CNRS, CEA, INRAE, Univ. Grenoble Alpes, 17 Avenue des Martyrs, 38000 Grenoble, France; TotalEnergies, OneTech, Centre de Recherche de Solaize CRES, Chemin du Canal, 69360 Solaize, France; SilicoLife Lda. Rua do Canastreiro, 15 4715-387 Braga, Portugal

**Author notes:** Corresponding author Juliette Jouhet.

**Keywords:** genome-scale metabolic modeling, lipid metabolism, microalgae, *Microchloropsis gaditana*

## Abstract

The oleaginous microalga *Microchloropsis gaditana* (formerly *Nannochloropsis gaditana*) has gained large interest due to its potential to produce lipids for a wide range of biotechnological applications. To optimize *M. gaditana* growth conditions and develop new strains to enhance lipid synthesis and accumulation, a broad understanding of the organism metabolism is essential. Computational models such as genome-scale metabolic models constitute powerful tools for unravelling microorganism metabolism. In this work we present iMgadit23, a new genome-scale metabolic model for *M. gaditana*. Model covers 2330 reactions involving 1977 metabolites and associated with 889 genes. Pathways involved in membrane and storage glycerolipid biosynthesis and degradation have undergone thorough manual curation and have been comprehensively described based on current knowledge of *M. gaditana* lipid metabolism. Additionally, we developed a detailed 2D-pathway map of model content to provide a systems-level visualization of *M. gaditana* metabolism. We demonstrated the predictive capabilities of iMgadit23, validating its ability to qualitatively and quantitatively capture in vivo growth phenotypes under diverse environmental and genetic conditions. Model was also able to capture the role of the Bubblegum acyl-CoA synthetase in remodeling *M. gaditana* lipid metabolism. iMgadit23 and its 2D map constitute valuable tools to increase understanding of *M. gaditana* metabolism and deciphering mutant phenotypes, specifically in the context of lipid metabolism. The model holds significant promise in predicting *M. gaditana* metabolic capabilities, facilitating strain engineering, and optimizing cultivation processes for a broad range of industrial applications.
