## Supplemental File S7 for "A new genome-scale metabolic model of oleaginous microalgae with refined lipid metabolism elucidates *Microchloropsis gaditana* mutant phenotypes"

### Sheet: 20230727_Test_growth_KO_ACS_rxn
Knocked-out reaction(s)	predicted growth rate
All ACS_c KO	0
KO ACS120_c	0.0303665
KO ACS140_c	0
KO ACS160_c	0
KO ACS161_c	0
KO ACS180_c	0.0303665
KO ACS181_c	0
KO ACS182_c	0.0303665
KO ACS183_c	0
KO ACS203_c	0.0303665
KO ACS204_c	0
KO ACS205_c	0
WT (no KO)	0.0303665
