## Supplemental File S8 for "A new genome-scale metabolic model of oleaginous microalgae with refined lipid metabolism elucidates *Microchloropsis gaditana* mutant phenotypes"

### Sheet: DOWN
Reaction ID	Equation	KEGG	Flux pFBA WT	Flux pFBA acsbg31	Flux MOMA acsbg31	log2 FC MOMAacsbg31/pFBAWT	log2 FC pFBAacsbg31/pFBAWT
DGDGS161161_h	mgdg161_161_h + udpgal_h --> dgdg161_161_h + h_h + udp_h	Lipid metabolism	0.000146	1.2e-05	1.2e-05	-3.60486	-3.60486
HISTD2_h	h2o_h + histda_h + nad_h <=> 2.0 h_h + his__L_h + nadh_h	Amino acid metabolism	0.001992	0.000932	0.000932	-1.09582	-1.09582
G6PDA_c	gam6p_c + h2o_c <=> f6p_B_c + nh4_c	Carbohydrate metabolism	-0.06284	-0.03367	-0.04951	-0.343969	-0.900282
AHC_c	ahcys_c + h2o_c --> adn_c + hcys__L_c	Amino acid metabolism	0.007622	0.003087	0.003087	-1.30396	-1.30396
DTMPK_m	atp_m + dtmp_m <=> adp_m + dtdp_m	Nucleotide metabolism	0.000167	7.8e-05	7.8e-05	-1.0983	-1.0983
IMPC_h	h2o_h + imp_h <=> fprica_h	Nucleotide metabolism	-0.003694	-0.001839	-0.001839	-1.00626	-1.00626
PHYPQOX_h	phytoe_h + 2.0 pq_l --> 2.0 pqh2_l + tczcaro_h	Metabolism of terpenoids and polyketides	0.000491	0.00023	0.00023	-1.09409	-1.09409
ARGN_c	orn_c + urea_c <=> arg__L_c + h2o_c	Nucleotide metabolism	0.005953	0.002786	0.002786	-1.09542	-1.09542
ETHAK_c	atp_c + etha_c --> adp_c + ethamp_c + h_c	Lipid metabolism	0.0021	0.000634	0.000634	-1.72783	-1.72783
ATNS_h	chor_h + gln__L_h --> anth_h + glu__L_h + h_h + pyr_h	Amino acid metabolism	0.00146	0.000683	0.000683	-1.09601	-1.09601
G3PAT204_r	c204_coa_r + glyc3p_r --> coa_r + sn1_204_g3p_r	Lipid metabolism	1.4e-05	7e-06	7e-06	-1	-1
H4THDPS_h	aspsa_h + pyr_h --> 4hthdp_h + h2o_h + h_h	Amino acid metabolism	0.006338	0.002966	0.002966	-1.09551	-1.09551
DAPDC_h	26dap__M_h + h_h <=> co2_h + lys__L_h	Amino acid metabolism	0.006338	0.002966	0.002966	-1.09551	-1.09551
GLUSfx_h	2.0 fdxox_h + 2.0 glu__L_h <=> akg_h + 2.0 fdxrd_h + gln__L_h + 2.0 h_h	Amino acid metabolism	-0.05348	-0.02907	-0.03693	-0.533942	-0.879559
MEPCT_h	2me4p_h + ctp_h + h_h --> 4c2me_h + ppi_h	Metabolism of terpenoids and polyketides	0.007625	0.003569	0.003569	-1.09522	-1.09522
T_F_rc_PE203204	pe203_204_r --> pe203_204_c	Transport reaction	8.3e-05	4e-05	4e-05	-1.05311	-1.05311
T_F_rc_PE203203	pe203_203_r --> pe203_203_c	Transport reaction	1.4e-05	7e-06	7e-06	-1	-1
PHETA1_h	akg_h + phe__L_h <=> glu__L_h + phpyr_h	Amino acid metabolism	-0.005512	-0.00258	-0.00258	-1.0952	-1.0952
MECDPDHf_h	2mecdp_h + 2.0 fdxrd_h + h_h --> 2.0 fdxox_h + h2mb4p_h + h2o_h	Metabolism of terpenoids and polyketides	0.007625	0.003569	0.003569	-1.09522	-1.09522
T_F_ec_H2O	h2o_e <=> h2o_c	Transport reaction	1.082	0.5655	0.6658	-0.701036	-0.936638
GLUTRR_h	glutrna_h + h_h + nadph_h --> glu1sa_h + nadp_h + trnaglu_h	Metabolism of cofactors and vitamins	0.007401	0.003464	0.003464	-1.09528	-1.09528
PRFGS_h	atp_h + fgam_h + gln__L_h + h2o_h --> adp_h + fpram_h + glu__L_h + h_h + pi_h	Nucleotide metabolism	0.001702	0.000907	0.000907	-0.908057	-0.908057
MPOMT_h	amet_h + mppp9_h --> ahcys_h + mppp9om_h	Metabolism of cofactors and vitamins	0.000925	0.000433	0.000433	-1.09509	-1.09509
T_F_ec_O2	o2_e <=> o2_c	Transport reaction	-1.768	-0.916	-1.16	-0.607467	-0.948609
T_F_cr_AMET	amet_r <=> amet_c	Transport reaction	-0.003367	-0.002017	-0.002017	-0.739253	-0.739253
T_F_rc_PI160160	pi160_160_r --> pi160_160_c	Transport reaction	0.000104	1.5e-05	1.5e-05	-2.79355	-2.79355
PPPGO2_h	3.0 o2_h + pppg9_h --> 3.0 h2o2_h + ppp9_h	Metabolism of cofactors and vitamins	0.000925	0.000433	0.000433	-1.09509	-1.09509
T_F_rc_DGTS205205	dgts205_205_r --> dgts205_205_c	Transport reaction	0.000124	7.1e-05	7.1e-05	-0.804449	-0.804449
DHAD2_h	23dhmp_h <=> 3mop_h + h2o_h	Amino acid metabolism	0.003988	0.001866	0.001866	-1.09572	-1.09572
CDPMEK_h	4c2me_h + atp_h --> 2p4c2me_h + adp_h + h_h	Metabolism of terpenoids and polyketides	0.007625	0.003569	0.003569	-1.09522	-1.09522
T_F_rc_GLYC3P_1	glyc3p_r <=> glyc3p_c	Transport reaction	-0.001141	-0.000215	-0.000545	-1.06597	-2.40789
PGI_c	g6p_c <=> f6p_B_c	Carbohydrate metabolism	-0.05078	-0.02298	-0.0421	-0.270469	-1.14405
G1SAT_h	glu1sa_h --> 5aop_h	Metabolism of cofactors and vitamins	0.007401	0.003464	0.003464	-1.09528	-1.09528
METS_c	5mthf_c + hcys__L_c <=> met__L_c + thf_c	Amino acid metabolism	0.0105	0.004543	0.004543	-1.20826	-1.20826
T_F_hc_OAA	oaa_h <=> oaa_c	Transport reaction	-0.02009	-0.009623	-0.009623	-1.06206	-1.06206
T_F_rc_DGTS161161	dgts161_161_r --> dgts161_161_c	Transport reaction	0.000109	2.5e-05	2.5e-05	-2.12433	-2.12433
GGPS_h	frdp_h + ipdp_h --> ggdp_h + ppi_h	Metabolism of terpenoids and polyketides	0.001906	0.000892	0.000892	-1.09543	-1.09543
T_F_hc_UDPGAL	udpgal_h <=> udpgal_c	Transport reaction	-0.002978	-0.001273	-0.001273	-1.22611	-1.22611
T_F_ce_5MTA	5mta_c --> 5mta_e	Transport reaction	0.000842	0.000504	0.000504	-0.740396	-0.740396
MPOMC1_h	2.0 h_h + mppp9om_h + 3.0 nadph_h + 3.0 o2_h --> dvpchlld_h + 5.0 h2o_h + 3.0 nadp_h	Metabolism of cofactors and vitamins	0.000925	0.000433	0.000433	-1.09509	-1.09509
T_F_hc_FUM	fum_h <=> fum_c	Transport reaction	0.001702	0.000907	0.000907	-0.908057	-0.908057
PSY_h	prephytedp_h --> phytoe_h + ppi_h	Metabolism of terpenoids and polyketides	0.000491	0.00023	0.00023	-1.09409	-1.09409
IG3PS_h	gln__L_h + prlp_h --> aicar_h + eig3p_h + glu__L_h + h_h	Amino acid metabolism	0.001992	0.000932	0.000932	-1.09582	-1.09582
UMPK_c	atp_c + ump_c <=> adp_c + udp_c	Nucleotide metabolism	0.000991	0.000464	0.000542	-0.870592	-1.09476
CYSTL_h	cyst__L_h + h2o_h <=> hcys__L_h + nh4_h + pyr_h	Amino acid metabolism	0.002875	0.001456	0.001456	-0.981552	-0.981552
MI3PP_c	h2o_c + mi3p__D_c --> inost_c + pi_c	Carbohydrate metabolism	0.001126	0.00021	0.00021	-2.42275	-2.42275
ORPT_c	orot5p_c + ppi_c <=> orot_c + prpp_c	Nucleotide metabolism	-0.000991	-0.000464	-0.000464	-1.09476	-1.09476
ZISO_h	dczcaro_h <=> tczcaro_h	Metabolism of terpenoids and polyketides	-0.000491	-0.00023	-0.00023	-1.09409	-1.09409
G5SADs_c	glu5sa_c --> 1pyr5c_c + h2o_c + h_c	Amino acid metabolism	0.005017	0.002348	0.002348	-1.09539	-1.09539
T_F_hc_SQDG140161	sqdg140_161_h --> sqdg140_161_c	Transport reaction	3e-05	4e-06	4e-06	-2.90689	-2.90689
T_F_hc_SQDG140160	sqdg140_160_h --> sqdg140_160_c	Transport reaction	0.000186	5.1e-05	5.1e-05	-1.86673	-1.86673
GLU5K_c	atp_c + glu__L_c <=> adp_c + glu5p_c	Amino acid metabolism	0.005017	0.002348	0.002348	-1.09539	-1.09539
T_F_cm_OROT	orot_c <=> orot_m	Transport reaction	-0.000991	-0.000464	-0.000464	-1.09476	-1.09476
LPAT203203_r	c203_coa_r + sn1_203_g3p_r --> coa_r + pa203_203_r	Lipid metabolism	0.00045	0.000168	0.000241	-0.900892	-1.42146
KARI2_h	23dhmp_h + nadp_h <=> 3hmop_h + h_h + nadph_h	Amino acid metabolism	-0.003988	-0.001866	-0.001866	-1.09572	-1.09572
EX_so4_	so4_e <=>	Exchange reaction	-0.005286	-0.002235	-0.002235	-1.2419	-1.2419
T_S_hc_VAL	h_c + val__L_c <=> h_h + val__L_h	Transport reaction	-0.005795	-0.002712	-0.002712	-1.09545	-1.09545
DGTSS160160_r	3.0 amet_r + dghs160_160_r --> 3.0 ahcys_r + dgts160_160_r + 3.0 h_r	Lipid metabolism	4.8e-05	3.8e-05	3.8e-05	-0.337035	-0.337035
SERAT_c	accoa_c + ser__L_c <=> acser_c + coa_c	Amino acid metabolism	0.00377	0.001874	0.001874	-1.00844	-1.00844
CBPS_c	2.0 atp_c + gln__L_c + h2o_c + hco3_c <=> 2.0 adp_c + cbp_c + glu__L_c + 2.0 h_c + pi_c	Amino acid metabolism	0.000991	0.000464	0.000464	-1.09476	-1.09476
MGDGS205205_h	dag205_205_h + udpgal_h --> h_h + mgdg205_205_h + udp_h	Lipid metabolism	0.000246	9.4e-05	9.4e-05	-1.38793	-1.38793
CTPS2_c	atp_c + gln__L_c + h2o_c + utp_c --> adp_c + ctp_c + glu__L_c + 2.0 h_c + pi_c	Nucleotide metabolism	0.000561	0.000262	0.000341	-0.718229	-1.09843
PPBNGD_h	h2o_h + 4.0 ppbng_h --> hmbil_h + 4.0 nh4_h	Metabolism of cofactors and vitamins	0.000925	0.000433	0.000433	-1.09509	-1.09509
ZAXANOR_h	h_h + nadph_h + o2_h + zeax_h --> anxan_h + h2o_h + nadp_h	Metabolism of terpenoids and polyketides	0.000379	0.000177	0.000177	-1.09845	-1.09845
T_F_ce_CO2	co2_e <=> co2_c	Transport reaction	1.294	0.6663	0.7666	-0.755342	-0.957683
T_F_rc_DGTS140204	dgts140_204_r --> dgts140_204_c	Transport reaction	1.2e-05	1e-05	1e-05	-0.263034	-0.263034
T_S_ec_SO4	h_e + so4_e <=> h_c + so4_c	Transport reaction	0.005286	0.002235	0.002235	-1.2419	-1.2419
T_S_ec_FUC	fuc__L_e + h_e --> fuc__L_c + h_c	Transport reaction	0.00058	0.000271	0.000271	-1.09776	-1.09776
ACODA_c	acorn_c + h2o_c <=> ac_c + orn_c	Amino acid metabolism	0.005953	0.002786	0.002786	-1.09542	-1.09542
IPPS_h	3c3hmp_h + coa_h + h_h <=> 3mob_h + accoa_h + h2o_h	Amino acid metabolism	-0.007849	-0.003673	-0.003673	-1.09555	-1.09555
ADACT203203_r	amet_r + dag203_203_r --> 5mta_r + dghs203_203_r + h_r	Lipid metabolism	0.000113	1.8e-05	9.2e-05	-0.296617	-2.65025
TMDS_m	dump_m + mlthf_m <=> dhf_m + dtmp_m	Metabolism of cofactors and vitamins	0.000167	7.8e-05	7.8e-05	-1.0983	-1.0983
H4THDPR_h	h2o_h + nad_h + thdp_h <=> 4hthdp_h + h_h + nadh_h	Amino acid metabolism	-0.006338	-0.002966	-0.002966	-1.09551	-1.09551
DAPE_h	26dap_LL_h <=> 26dap__M_h	Amino acid metabolism	0.006338	0.002966	0.002966	-1.09551	-1.09551
T_F_rc_PPI	ppi_r --> ppi_c	Transport reaction	0.001141	0.000215	0.000215	-2.40789	-2.40789
LDAPAT_h	glu__L_h + h2o_h + h_h + thdp_h --> 26dap_LL_h + akg_h	Amino acid metabolism	0.006338	0.002966	0.002966	-1.09551	-1.09551
CDPDAGS160160_r	ctp_r + h_r + pa160_160_r --> cdpdag160_160_r + ppi_r	Lipid metabolism	0.000119	2e-05	2e-05	-2.57289	-2.57289
PRFGCL_h	atp_h + fpram_h <=> adp_h + air_h + 2.0 h_h + pi_h	Nucleotide metabolism	0.001702	0.000907	0.000907	-0.908057	-0.908057
T_F_hc_ILE	ile__L_c <=> ile__L_h	Transport reaction	-0.003988	-0.001866	-0.001866	-1.09572	-1.09572
HISTD1_h	histd_h + nad_h <=> h_h + histda_h + nadh_h	Amino acid metabolism	0.001992	0.000932	0.000932	-1.09582	-1.09582
APSR_h	aps_h + 2.0 gthrd_h --> amp_h + gthox_h + 2.0 h_h + so3_h	Energy metabolism	0.005286	0.002235	0.002235	-1.2419	-1.2419
T_F_rc_CTP	ctp_r <=> ctp_c	Transport reaction	-0.001141	-0.000215	-0.000215	-2.40789	-2.40789
BCAROH_h	caro_h + h_h + nadh_h + o2_h --> bcryptox_h + h2o_h + nad_h	Metabolism of terpenoids and polyketides	0.000412	0.000193	0.000193	-1.09404	-1.09404
T_S_hc_SO4	h_h + so4_h <=> h_c + so4_c	Transport reaction	-0.005286	-0.002235	-0.002235	-1.2419	-1.2419
G3PAT205_r	c205_coa_r + glyc3p_r --> coa_r + sn1_205_g3p_r	Lipid metabolism	0.000898	0.000386	0.000646	-0.475181	-1.21811
T_F_hc_PRPP	prpp_h <=> prpp_c	Transport reaction	-0.005154	-0.002522	-0.002522	-1.03112	-1.03112
ZDS_h	dczcaro_h + 2.0 pq_l <=> 2.0 pqh2_l + ttclyco_h	Metabolism of terpenoids and polyketides	0.000491	0.00023	0.00023	-1.09409	-1.09409
UDPG4E_c	udpg_c <=> udpgal_c	Carbohydrate metabolism	0.003154	0.001356	0.001356	-1.21783	-1.21783
T_F_hc_MG2	mg2_h <=> mg2_c	Transport reaction	-0.000925	-0.000433	-0.000433	-1.09509	-1.09509
EX_h2o_	h2o_e <=>	Exchange reaction	-1.082	-0.5655	-0.6658	-0.701036	-0.936638
ACGK_h	acglu_h + atp_h <=> acg5p_h + adp_h	Amino acid metabolism	0.005953	0.002786	0.002786	-1.09542	-1.09542
PRAMPC_h	h2o_h + prbamp_h --> prfp_h	Amino acid metabolism	0.001992	0.000932	0.000932	-1.09582	-1.09582
LEUTA_h	akg_h + leu__L_h <=> 4mop_h + glu__L_h	Amino acid metabolism	-0.007849	-0.003673	-0.003673	-1.09555	-1.09555
RNDR3_c	cdp_c + trdrd_c --> dcdp_c + h2o_c + trdox_c	Nucleotide metabolism	0.000368	0.000172	0.00025	-0.557778	-1.0973
AGPR_h	acg5sa_h + nadp_h + pi_h <=> acg5p_h + h_h + nadph_h	Amino acid metabolism	-0.005953	-0.002786	-0.002786	-1.09542	-1.09542
THRD_h	thr__L_h --> 2obut_h + nh4_h	Amino acid metabolism	0.003988	0.001866	0.001866	-1.09572	-1.09572
T_F_hc_UDPG	udpg_h <=> udpg_c	Transport reaction	-0.001517	-0.000361	-0.000361	-2.07115	-2.07115
KARA1_h	alac__S_h + h_h + nadph_h <=> 23dhmb_h + nadp_h	Amino acid metabolism	0.01364	0.006385	0.006385	-1.0954	-1.0954
VALTA_h	akg_h + val__L_h <=> 3mob_h + glu__L_h	Amino acid metabolism	-0.005795	-0.002712	-0.002712	-1.09545	-1.09545
T_S_hc_SER	h_c + ser__L_c <=> h_h + ser__L_h	Transport reaction	0.003162	0.00159	0.00159	-0.991811	-0.991811
ASPK_h	asp__L_h + atp_h <=> 4pasp_h + adp_h	Metabolism of other amino acids	0.01839	0.008717	0.008717	-1.0771	-1.0771
DHAD1_h	23dhmb_h <=> 3mob_h + h2o_h	Amino acid metabolism	0.01364	0.006385	0.006385	-1.0954	-1.0954
UAGDP_c	acgam1p_c + h_c + utp_c --> ppi_c + uacgam_c	Carbohydrate metabolism	0.0002	9.3e-05	9.3e-05	-1.1047	-1.1047
PRASCS_h	5aizc_h + asp__L_h + atp_h --> 25aics_h + adp_h + h_h + pi_h	Nucleotide metabolism	0.001702	0.000907	0.000907	-0.908057	-0.908057
LYCOPC_h	lycop_h --> gcarote_h	Metabolism of terpenoids and polyketides	0.000491	0.00023	0.00023	-1.09409	-1.09409
DHGGPPDH_h	dhggpp_h + h_h + nadph_h --> nadp_h + thggpp_h	Metabolism of cofactors and vitamins	0.000925	0.000433	0.000433	-1.09509	-1.09509
ANTPPT_h	ppi_h + pran_h <=> anth_h + prpp_h	Amino acid metabolism	-0.00146	-0.000683	-0.000683	-1.09601	-1.09601
LCYB_h	gcarote_h --> caro_h	Metabolism of terpenoids and polyketides	0.000491	0.00023	0.00023	-1.09409	-1.09409
MTHFC_h	h2o_h + methf_h <=> 10fthf_h + h_h	Metabolism of cofactors and vitamins	0.005395	0.002745	0.002745	-0.974817	-0.974817
T_F_ec_MG2	mg2_e <=> mg2_c	Transport reaction	0.000925	0.000433	0.000433	-1.09509	-1.09509
T_F_cr_INOST	inost_c --> inost_r	Transport reaction	0.001126	0.00021	0.00021	-2.42275	-2.42275
HISTP_h	h2o_h + hisp_h <=> histd_h + pi_h	Amino acid metabolism	0.001992	0.000932	0.000932	-1.09582	-1.09582
DMATT_h	dmpp_h + ipdp_h --> grdp_h + ppi_h	Metabolism of terpenoids and polyketides	0.001906	0.000892	0.000892	-1.09543	-1.09543
NDPK7_c	atp_c + dcdp_c --> adp_c + dctp_c	Nucleotide metabolism	0.0002	9.4e-05	9.4e-05	-1.08927	-1.08927
CYSS_c	acser_c + h2s_c <=> ac_c + cys__L_c + h_c	Amino acid metabolism	0.00377	0.001874	0.001874	-1.00844	-1.00844
KARI1_h	2ahbut_h <=> 3hmop_h	Amino acid metabolism	0.003988	0.001866	0.001866	-1.09572	-1.09572
IDS1_h	h2mb4p_h + h_h + nadph_h --> h2o_h + ipdp_h + nadp_h	Metabolism of terpenoids and polyketides	0.007625	0.003569	0.003569	-1.09522	-1.09522
TRPS1_h	3ig3p_h + ser__L_h --> g3p_h + h2o_h + trp__L_h	Amino acid metabolism	0.00146	0.000683	0.000683	-1.09601	-1.09601
EX_pi_	pi_e <=>	Exchange reaction	-0.006091	-0.001957	-0.001957	-1.63804	-1.63804
ACOAH_m	accoa_m + h2o_m <=> ac_m + coa_m + h_m	Carbohydrate metabolism	-0.009723	-0.00466	-0.00466	-1.06107	-1.06107
CYTK1_c	atp_c + cmp_c <=> adp_c + cdp_c	Nucleotide metabolism	0.01167	0.004567	0.005577	-1.06475	-1.35299
PRPPS_c	atp_c + r5p_c --> amp_c + h_c + prpp_c	Nucleotide metabolism	0.006145	0.002986	0.002986	-1.0412	-1.0412
SKDH_h	nadp_h + skm_h <=> 3dhsk_h + h_h + nadph_h	Amino acid metabolism	-0.01109	-0.005191	-0.005191	-1.09544	-1.09544
DHQS_h	2dda7p_h <=> 3dhq_h + pi_h	Amino acid metabolism	0.01109	0.005191	0.005191	-1.09544	-1.09544
ACGS_c	accoa_c + glu__L_c <=> acglu_c + coa_c + h_c	Amino acid metabolism	0.005953	0.002786	0.002786	-1.09542	-1.09542
r0789_c	Hc01842_c + amet_c <=> ahcys_c + cholp_c + 2.0 h_c	Lipid metabolism	0.001391	0.00038	0.00038	-1.87205	-1.87205
T_F_hc_IMP	imp_h <=> imp_c	Transport reaction	0.003694	0.001839	0.001839	-1.00626	-1.00626
DVPCHLDOR_h	dvpchlld_h + h_h + nadph_h --> dvchlda_h + nadp_h	Metabolism of cofactors and vitamins	0.000925	0.000433	0.000433	-1.09509	-1.09509
UPPDC1_h	4.0 h_h + uppg3_h --> 4.0 co2_h + cpppg3_h	Metabolism of cofactors and vitamins	0.000925	0.000433	0.000433	-1.09509	-1.09509
ATPPRT_h	ppi_h + prbatp_h <=> atp_h + prpp_h	Amino acid metabolism	-0.001992	-0.000932	-0.000932	-1.09582	-1.09582
GLUPRT_h	glu__L_h + ppi_h + pram_h <=> gln__L_h + h2o_h + prpp_h	Nucleotide metabolism	-0.001702	-0.000907	-0.000907	-0.908057	-0.908057
NTD7_c	amp_c + h2o_c <=> adn_c + pi_c	Nucleotide metabolism	-0.007622	-0.003087	-0.003087	-1.30396	-1.30396
DAPOP_c	dadp_c + h_c + pep_c --> datp_c + pyr_c	Nucleotide metabolism	0.000167	7.8e-05	7.8e-05	-1.0983	-1.0983
G5SD_c	glu5sa_c + nadp_c + pi_c <=> glu5p_c + h_c + nadph_c	Amino acid metabolism	-0.005017	-0.002348	-0.002348	-1.09539	-1.09539
IGPDH_h	eig3p_h <=> h2o_h + imacp_h	Amino acid metabolism	0.001992	0.000932	0.000932	-1.09582	-1.09582
T_F_rc_PE205205	pe205_205_r --> pe205_205_c	Transport reaction	9.2e-05	1.8e-05	1.8e-05	-2.35364	-2.35364
T_F_rc_CMP	cmp_r <=> cmp_c	Transport reaction	0.003241	0.000849	0.001859	-0.801912	-1.9326
T_S_ec_PI	h_e + pi_e --> h_c + pi_c	Transport reaction	0.006091	0.001957	0.001957	-1.63804	-1.63804
GF6PTA_c	f6p_B_c + gln__L_c <=> gam6p_c + glu__L_c	Carbohydrate metabolism	-0.06264	-0.03358	-0.04942	-0.342083	-0.899674
T_F_cr_ETHAMP	cdpea_c --> cdpea_r	Transport reaction	0.00071	0.000254	0.000254	-1.48299	-1.48299
T_F_hc_MGDG205205	mgdg205_205_h --> mgdg205_205_c	Transport reaction	0.000246	9.4e-05	9.4e-05	-1.38793	-1.38793
ASAD_h	aspsa_h + nadp_h + pi_h <=> 4pasp_h + h_h + nadph_h	Metabolism of other amino acids	-0.01839	-0.008717	-0.008717	-1.0771	-1.0771
MGDGS161161_h	dag161_161_h + udpgal_h --> h_h + mgdg161_161_h + udp_h	Lipid metabolism	0.000589	1.2e-05	0.000182	-1.69433	-5.61716
RPI_c	r5p_c <=> ru5p__D_c	Carbohydrate metabolism	-0.006145	-0.002986	-0.002986	-1.0412	-1.0412
EX_o2_	o2_e <=>	Exchange reaction	1.768	0.916	1.16	-0.607467	-0.948609
T_F_hc_CYS	cys__L_c <=> cys__L_h	Transport reaction	0.002875	0.001456	0.001456	-0.981552	-0.981552
DHORDq_m	dhor__S_m + uq_m <=> orot_m + uqh2_m	Nucleotide metabolism	0.000991	0.000464	0.000464	-1.09476	-1.09476
T_S_hc_LEU	h_c + leu__L_c <=> h_h + leu__L_h	Transport reaction	-0.007849	-0.003673	-0.003673	-1.09555	-1.09555
T_F_rc_DGTS203204	dgts203_204_r --> dgts203_204_c	Transport reaction	6e-06	2e-06	2e-06	-1.58496	-1.58496
EX_5mta_	5mta_e -->	Exchange reaction	0.000842	0.000504	0.000504	-0.740396	-0.740396
T_F_hc_HIS	h_c + his__L_c <=> h_h + his__L_h	Transport reaction	-0.001992	-0.000932	-0.000932	-1.09582	-1.09582
PRAIC_h	5aizc_h + h_h <=> air_h + co2_h	Nucleotide metabolism	-0.001702	-0.000907	-0.000907	-0.908057	-0.908057
PPNDH_h	h_h + pphn_h --> co2_h + h2o_h + phpyr_h	Amino acid metabolism	0.005512	0.00258	0.00258	-1.0952	-1.0952
DGK1_c	atp_c + dgmp_c <=> adp_c + dgdp_c	Nucleotide metabolism	-0.0002	-9.4e-05	-9.4e-05	-1.08927	-1.08927
ASPTA_c	akg_c + asp__L_c <=> glu__L_c + oaa_c	Amino acid metabolism	-0.01163	-0.005443	-0.005443	-1.0955	-1.0955
ASPTA_h	akg_h + asp__L_h <=> glu__L_h + oaa_h	Amino acid metabolism	-0.02009	-0.009623	-0.009623	-1.06206	-1.06206
T_F_cm_CBASP	cbasp_c <=> cbasp_m	Transport reaction	0.000991	0.000464	0.000464	-1.09476	-1.09476
HSDx_h	hom__L_h + nad_h <=> aspsa_h + h_h + nadh_h	Metabolism of other amino acids	-0.01205	-0.005751	-0.005989	-1.00889	-1.06739
PRMICI_h	prfp_h <=> prlp_h	Amino acid metabolism	0.001992	0.000932	0.000932	-1.09582	-1.09582
PETHCT_c	ctp_c + ethamp_c + h_c --> cdpea_c + ppi_c	Lipid metabolism	0.00071	0.000254	0.000254	-1.48299	-1.48299
PAP203203_r	h2o_r + pa203_203_r <=> dag203_203_r + pi_r	Lipid metabolism	0.00045	0.000168	0.000241	-0.900892	-1.42146
SHKK_h	atp_h + skm_h --> adp_h + h_h + skm5p_h	Amino acid metabolism	0.01109	0.005191	0.005191	-1.09544	-1.09544
AMPDA_c	imp_c + nh4_c --> amp_c + h2o_c + h_c	Nucleotide metabolism	0.003238	0.001626	0.001626	-0.993776	-0.993776
ACLS_h	h_h + 2.0 pyr_h --> alac__S_h + co2_h	Amino acid metabolism	0.01364	0.006385	0.006385	-1.0954	-1.0954
T_AP_hc_AMET	ahcys_h + amet_c <=> ahcys_c + amet_h	Transport reaction	0.000925	0.000433	0.000433	-1.09509	-1.09509
T_F_hc_CTP	ctp_h <=> ctp_c	Transport reaction	-0.008425	-0.003718	-0.003718	-1.18015	-1.18015
PSCVT_h	pep_h + skm5p_h <=> 3psme_h + pi_h	Amino acid metabolism	0.01109	0.005191	0.005191	-1.09544	-1.09544
ACGAMPM_c	acgam6p_c <=> acgam1p_c	Carbohydrate metabolism	0.0002	9.3e-05	9.3e-05	-1.1047	-1.1047
DGTSS203203_r	3.0 amet_r + dghs203_203_r --> 3.0 ahcys_r + dgts203_203_r + 3.0 h_r	Lipid metabolism	0.000113	1.8e-05	9.2e-05	-0.296617	-2.65025
SQDGS140160_h	dag140_160_h + udpsq_h --> h_h + sqdg140_160_h + udp_h	Lipid metabolism	0.000186	5.1e-05	5.1e-05	-1.86673	-1.86673
PPHTA_h	Largn_h + akg_h <=> glu__L_h + pphn_h	Amino acid metabolism	-0.004119	-0.001928	-0.001928	-1.09519	-1.09519
T_F_hc_TYR	tyr__L_c <=> tyr__L_h	Transport reaction	-0.004119	-0.001928	-0.001928	-1.09519	-1.09519
T_F_rc_AHCYS	ahcys_r --> ahcys_c	Transport reaction	0.002525	0.001513	0.001513	-0.738871	-0.738871
GK1_c	atp_c + gmp_c <=> adp_c + gdp_c	Nucleotide metabolism	0.000456	0.000213	0.000213	-1.09818	-1.09818
RNDR2_c	gdp_c + trdrd_c --> dgdp_c + h2o_c + trdox_c	Nucleotide metabolism	0.0002	9.4e-05	9.4e-05	-1.08927	-1.08927
THGGPPDH_h	h_h + nadph_h + thggpp_h --> nadp_h + phdp_h	Metabolism of cofactors and vitamins	0.000925	0.000433	0.000433	-1.09509	-1.09509
T_F_cm_DUMP	dump_c <=> dump_m	Transport reaction	0.000167	7.8e-05	7.8e-05	-1.0983	-1.0983
T_F_rc_PC160180	pc160_180_r --> pc160_180_c	Transport reaction	1.7e-05	1.2e-05	1.2e-05	-0.5025	-0.5025
T_S_hc_THR	h_c + thr__L_c <=> h_h + thr__L_h	Transport reaction	-0.005189	-0.002428	-0.002428	-1.09569	-1.09569
T_F_rc_PC160182	pc160_182_r --> pc160_182_c	Transport reaction	0.000178	8.6e-05	8.6e-05	-1.04947	-1.04947
T_AP_mc_CITSUCC	cit_c + h_c + succ_m <=> cit_m + h_m + succ_c	Transport reaction	-0.001702	-0.000907	-0.000907	-0.908057	-0.908057
OMCDC_h	4mop_h + co2_h <=> 3c4mop_h + h_h	Amino acid metabolism	-0.007849	-0.003673	-0.003673	-1.09555	-1.09555
T_S_hc_THF	h_h + thf_h <=> h_c + thf_c	Transport reaction	0.003694	0.001839	0.001839	-1.00626	-1.00626
UPP3S_h	hmbil_h --> h2o_h + uppg3_h	Metabolism of cofactors and vitamins	0.000925	0.000433	0.000433	-1.09509	-1.09509
MPML_h	atp_h + h2o_h + mg2_h + ppp9_h --> adp_h + 3.0 h_h + mppp9_h + pi_h	Metabolism of cofactors and vitamins	0.000925	0.000433	0.000433	-1.09509	-1.09509
PIS160160_r	cdpdag160_160_r + inost_r --> cmp_r + h_r + pi160_160_r	Lipid metabolism	0.000104	1.5e-05	1.5e-05	-2.79355	-2.79355
T_S_hc_GLN	gln__L_c + h_c <=> gln__L_h + h_h	Transport reaction	0.06033	0.0325	0.04036	-0.57989	-0.892706
T_AP_cm_SUCFUM	fum_m + succ_c <=> fum_c + succ_m	Transport reaction	-0.001702	-0.000907	-0.000907	-0.908057	-0.908057
LYCOPS_h	ttclyco_h --> lycop_h	Metabolism of terpenoids and polyketides	0.000491	0.00023	0.00023	-1.09409	-1.09409
METAT_c	atp_c + h2o_c + met__L_c --> amet_c + pi_c + ppi_c	Amino acid metabolism	0.008464	0.003591	0.003591	-1.23695	-1.23695
CHORM_h	chor_h <=> pphn_h	Amino acid metabolism	0.009631	0.004507	0.004507	-1.09552	-1.09552
DQDH_h	3dhq_h --> 3dhsk_h + h2o_h	Amino acid metabolism	0.01109	0.005191	0.005191	-1.09544	-1.09544
BCRYPTOXH_h	bcryptox_h + h_h + nadh_h + o2_h --> h2o_h + nad_h + zeax_h	Metabolism of terpenoids and polyketides	0.000412	0.000193	0.000193	-1.09404	-1.09404
EX_mg2_	mg2_e <--	Exchange reaction	-0.000925	-0.000433	-0.000433	-1.09509	-1.09509
T_F_hc_CHOLPHYA	cholphya_h --> cholphya_c	Transport reaction	0.000925	0.000433	0.000433	-1.09509	-1.09509
T_F_hc_DGDG161161	dgdg161_161_h --> dgdg161_161_c	Transport reaction	0.000146	1.2e-05	1.2e-05	-3.60486	-3.60486
DVCHLDR_h	dvchlda_h + h_h + nadph_h --> chlld_h + nadp_h	Metabolism of cofactors and vitamins	0.000925	0.000433	0.000433	-1.09509	-1.09509
PRATPP_h	h2o_h + prbatp_h --> h_h + ppi_h + prbamp_h	Amino acid metabolism	0.001992	0.000932	0.000932	-1.09582	-1.09582
T_F_cm_DTTP	dttp_c <=> dttp_m	Transport reaction	-0.000167	-7.8e-05	-7.8e-05	-1.0983	-1.0983
GRTT_h	grdp_h + ipdp_h <=> frdp_h + ppi_h	Metabolism of terpenoids and polyketides	0.001906	0.000892	0.000892	-1.09543	-1.09543
PRAI_h	pran_h --> 2cpr5p_h	Amino acid metabolism	0.00146	0.000683	0.000683	-1.09601	-1.09601
PPBNGS_h	2.0 5aop_h --> 2.0 h2o_h + h_h + ppbng_h	Metabolism of cofactors and vitamins	0.003701	0.001732	0.001732	-1.09548	-1.09548
EX_man_	man_e <--	Exchange reaction	-0.000352	-0.000165	-0.000165	-1.09311	-1.09311
T_F_hc_UDP	udp_h <=> udp_c	Transport reaction	0.004495	0.001634	0.001634	-1.45991	-1.45991
IPPMI1_h	3c2hmp_h <=> 2ippm_h + h2o_h	Amino acid metabolism	-0.007849	-0.003673	-0.003673	-1.09555	-1.09555
PHYTES_h	2.0 ggdp_h --> ppi_h + prephytedp_h	Metabolism of terpenoids and polyketides	0.000491	0.00023	0.00023	-1.09409	-1.09409
ILETA_h	akg_h + ile__L_h <=> 3mop_h + glu__L_h	Amino acid metabolism	-0.003988	-0.001866	-0.001866	-1.09572	-1.09572
TRDR_c	h_c + nadph_c + trdox_c --> nadp_c + trdrd_c	Nucleotide metabolism	0.000735	0.000344	0.000344	-1.09534	-1.09534
DHFR_m	nadp_m + thf_m <=> dhf_m + h_m + nadph_m	Metabolism of cofactors and vitamins	-0.000167	-7.8e-05	-7.8e-05	-1.0983	-1.0983
r0788_c	Hc00718_c + amet_c <=> Hc01842_c + ahcys_c	Lipid metabolism	0.001391	0.00038	0.00038	-1.87205	-1.87205
HSTPT_h	akg_h + hisp_h <=> glu__L_h + imacp_h	Amino acid metabolism	-0.001992	-0.000932	-0.000932	-1.09582	-1.09582
T_F_hc_LYS	lys__L_c <=> lys__L_h	Transport reaction	-0.006338	-0.002966	-0.002966	-1.09551	-1.09551
OMPDC_c	h_c + orot5p_c --> co2_c + ump_c	Nucleotide metabolism	0.000991	0.000464	0.000464	-1.09476	-1.09476
ASPCT_c	asp__L_c + cbp_c --> cbasp_c + h_c + pi_c	Nucleotide metabolism	0.000991	0.000464	0.000464	-1.09476	-1.09476
T_S_ec_MAN	h_e + man_e --> h_c + man_c	Transport reaction	0.000352	0.000165	0.000165	-1.09311	-1.09311
UDPSQS_h	h_h + so3_h + udpg_h --> h2o_h + udpsq_h	Carbohydrate metabolism	0.001517	0.000361	0.000361	-2.07115	-2.07115
ADACT140161_r	amet_r + dag140_161_r --> 5mta_r + dghs140_161_r + h_r	Lipid metabolism	7.8e-05	2.5e-05	2.3e-05	-1.76184	-1.64155
SULR_h	6.0 fdxrd_h + 8.0 h_h + so3_h --> 6.0 fdxox_h + 3.0 h2o_h + h2s_h	Energy metabolism	0.00377	0.001874	0.001874	-1.00844	-1.00844
T_F_hc_CARO	caro_h --> caro_c	Transport reaction	7.8e-05	3.7e-05	3.7e-05	-1.07595	-1.07595
T_F_hc_ACORN	acorn_h <=> acorn_c	Transport reaction	0.005953	0.002786	0.002786	-1.09542	-1.09542
LPAT161161_r	c161_coa_r + sn1_161_g3p_r --> coa_r + pa161_161_r	Lipid metabolism	0.00046	0.000379	4e-05	-3.52356	-0.279436
DGTSS140161_r	3.0 amet_r + dghs140_161_r --> 3.0 ahcys_r + dgts140_161_r + 3.0 h_r	Lipid metabolism	7.8e-05	2.5e-05	2.3e-05	-1.76184	-1.64155
G3PAT203_r	c203_coa_r + glyc3p_r --> coa_r + sn1_203_g3p_r	Lipid metabolism	0.000454	0.000254	0.000254	-0.837864	-0.837864
NTPP1_c	dgtp_c + h2o_c <=> dgmp_c + h_c + ppi_c	Nucleotide metabolism	-0.0002	-9.4e-05	-9.4e-05	-1.08927	-1.08927
T_F_cm_AC	ac_c <=> ac_m	Transport reaction	0.009723	0.00466	0.00466	-1.06107	-1.06107
CHORS_h	3psme_h --> chor_h + pi_h	Amino acid metabolism	0.01109	0.005191	0.005191	-1.09544	-1.09544
FBA_c	fdp_c <=> dhap_c + g3p_c	Carbohydrate metabolism	-0.05097	-0.02307	-0.04219	-0.272929	-1.14387
ASNS2_c	asp__L_c + atp_c + nh4_c --> amp_c + asn__L_c + h_c + ppi_c	Amino acid metabolism	0.000826	0.000387	0.000387	-1.09381	-1.09381
DXPS_h	g3p_h + h_h + pyr_h --> co2_h + dxyl5p_h	Metabolism of terpenoids and polyketides	0.007625	0.003569	0.003569	-1.09522	-1.09522
ADSL2_h	25aics_h <=> aicar_h + fum_h	Nucleotide metabolism	0.001702	0.000907	0.000907	-0.908057	-0.908057
EX_co2_	co2_e <=>	Exchange reaction	-1.294	-0.6663	-0.7666	-0.755342	-0.957683
GARFT_h	10fthf_h + gar_h <=> fgam_h + h_h + thf_h	Nucleotide metabolism	0.001702	0.000907	0.000907	-0.908057	-0.908057
GGDPDH_h	ggdp_h + h_h + nadph_h --> dhggpp_h + nadp_h	Metabolism of cofactors and vitamins	0.000925	0.000433	0.000433	-1.09509	-1.09509
GHMT2_h	gly_h + h2o_h + mlthf_h <=> ser__L_h + thf_h	Metabolism of cofactors and vitamins	-0.001702	-0.000907	-0.000907	-0.908057	-0.908057
r0480_c	amet_c + ethamp_c <=> Hc00718_c + ahcys_c + h_c	Lipid metabolism	0.001391	0.00038	0.00038	-1.87205	-1.87205
SQDGS140161_h	dag140_161_h + udpsq_h --> h_h + sqdg140_161_h + udp_h	Lipid metabolism	3e-05	4e-06	4e-06	-2.90689	-2.90689
CPPPGO_h	cpppg3_h + 2.0 h_h + o2_h --> 2.0 co2_h + 2.0 h2o_h + pppg9_h	Metabolism of cofactors and vitamins	0.000925	0.000433	0.000433	-1.09509	-1.09509
DHORTS_m	dhor__S_m + h2o_m <=> cbasp_m + h_m	Nucleotide metabolism	-0.000991	-0.000464	-0.000464	-1.09476	-1.09476
ACHBS_h	2obut_h + h_h + pyr_h --> 2ahbut_h + co2_h	Amino acid metabolism	0.003988	0.001866	0.001866	-1.09572	-1.09572
IPDDI_h	ipdp_h <=> dmpp_h	Metabolism of terpenoids and polyketides	0.001906	0.000892	0.000892	-1.09543	-1.09543
T_F_hc_ACGLU	acglu_h <=> acglu_c	Transport reaction	-0.005953	-0.002786	-0.002786	-1.09542	-1.09542
NDPK4_m	atp_m + dtdp_m --> adp_m + dttp_m	Nucleotide metabolism	0.000167	7.8e-05	7.8e-05	-1.0983	-1.0983
IPMD_h	3c2hmp_h + nad_h <=> 3c4mop_h + h_h + nadh_h	Amino acid metabolism	0.007849	0.003673	0.003673	-1.09555	-1.09555
P5CRx_c	1pyr5c_c + 2.0 h_c + nadh_c --> nad_c + pro__L_c	Amino acid metabolism	0.005017	0.002348	0.002348	-1.09539	-1.09539
T_F_hc_ZEAX	zeax_h --> zeax_c	Transport reaction	3.3e-05	1.5e-05	1.5e-05	-1.1375	-1.1375
T_F_rc_5MTA	5mta_r --> 5mta_c	Transport reaction	0.000842	0.000504	0.000504	-0.740396	-0.740396
HSK_h	atp_h + hom__L_h --> adp_h + h_h + phom_h	Amino acid metabolism	0.01205	0.005751	0.005751	-1.06739	-1.06739
ACOTA_h	acorn_h + akg_h <=> acg5sa_h + glu__L_h	Amino acid metabolism	-0.005953	-0.002786	-0.002786	-1.09542	-1.09542
DDPA_h	e4p_h + h2o_h + pep_h <=> 2dda7p_h + pi_h	Amino acid metabolism	0.01109	0.005191	0.005191	-1.09544	-1.09544
THRS_h	h2o_h + phom_h <=> pi_h + thr__L_h	Amino acid metabolism	0.009177	0.004295	0.004295	-1.09536	-1.09536
GLUTRS_h	atp_h + glu__L_h + trnaglu_h --> amp_h + glutrna_h + ppi_h	Metabolism of cofactors and vitamins	0.007401	0.003464	0.003464	-1.09528	-1.09528
MECDPS_h	2p4c2me_h --> 2mecdp_h + cmp_h	Metabolism of terpenoids and polyketides	0.007625	0.003569	0.003569	-1.09522	-1.09522
T_F_hc_H2S	h2s_h <=> h2s_c	Transport reaction	0.00377	0.001874	0.001874	-1.00844	-1.00844
CHPHYS_h	chlld_h + h_h + phdp_h --> cholphya_h + ppi_h	Metabolism of cofactors and vitamins	0.000925	0.000433	0.000433	-1.09509	-1.09509
PPRGL_h	atp_h + gly_h + pram_h <=> adp_h + gar_h + h_h + pi_h	Nucleotide metabolism	0.001702	0.000907	0.000907	-0.908057	-0.908057
ADACT160160_r	amet_r + dag160_160_r --> 5mta_r + dghs160_160_r + h_r	Lipid metabolism	4.8e-05	3.8e-05	3.8e-05	-0.337035	-0.337035
SERDC_c	h_c + ser__L_c --> co2_c + etha_c	Amino acid metabolism	0.0021	0.000634	0.000634	-1.72783	-1.72783
T_F_hc_TRP	trp__L_c <=> trp__L_h	Transport reaction	-0.00146	-0.000683	-0.000683	-1.09601	-1.09601
AICART_h	10fthf_h + aicar_h <=> fprica_h + thf_h	Nucleotide metabolism	0.003694	0.001839	0.001839	-1.00626	-1.00626
T_F_rc_DGTS140161	dgts140_161_r --> dgts140_161_c	Transport reaction	7.8e-05	2.5e-05	2.5e-05	-1.64155	-1.64155
T_F_hc_HCYS	hcys__L_h <=> hcys__L_c	Transport reaction	0.002875	0.001456	0.001456	-0.981552	-0.981552
T_F_hc_CMP	cmp_h <=> cmp_c	Transport reaction	0.008425	0.003718	0.003718	-1.18015	-1.18015
T_F_hc_PHE	phe__L_c <=> phe__L_h	Transport reaction	-0.005512	-0.00258	-0.00258	-1.0952	-1.0952
ARODH_h	Largn_h + nadp_h --> co2_h + nadph_h + tyr__L_h	Amino acid metabolism	0.004119	0.001928	0.001928	-1.09519	-1.09519
T_F_hc_VIOXAN	vioxan_h --> vioxan_c	Transport reaction	0.000379	0.000177	0.000177	-1.09845	-1.09845
CEPTE203203_r	cdpea_r + dag203_203_r --> cmp_r + h_r + pe203_203_r	Lipid metabolism	0.000336	0.00015	0.00015	-1.1635	-1.1635
DXRI_h	dxyl5p_h + h_h + nadph_h --> 2me4p_h + nadp_h	Metabolism of terpenoids and polyketides	0.007625	0.003569	0.003569	-1.09522	-1.09522
VIOXANOR_h	ascb__L_h + h_h + vioxan_h <=> anxan_h + dhdascb_h + h2o_h	Metabolism of terpenoids and polyketides	-0.000379	-0.000177	-0.000177	-1.09845	-1.09845
ACGAM6PS_c	accoa_c + gam6p_c <=> acgam6p_c + coa_c + h_c	Carbohydrate metabolism	0.0002	9.3e-05	9.3e-05	-1.1047	-1.1047
CYSTSYN_h	cys__L_h + phom_h --> cyst__L_h + pi_h	Amino acid metabolism	0.002875	0.001456	0.001456	-0.981552	-0.981552
MI3PS_c	g6p_c --> mi3p__D_c	Biosynthesis of other secondary metabolites	0.001126	0.00021	0.00021	-2.42275	-2.42275
IPPMI2_h	3c3hmp_h <=> 2ippm_h + h2o_h	Amino acid metabolism	0.007849	0.003673	0.003673	-1.09555	-1.09555
T_F_rc_DGTS160160	dgts160_160_r --> dgts160_160_c	Transport reaction	4.8e-05	3.8e-05	3.8e-05	-0.337035	-0.337035
EX_fuc__L_	fuc__L_e <--	Exchange reaction	-0.00058	-0.000271	-0.000271	-1.09776	-1.09776
IGPS_h	2cpr5p_h + h_h <=> 3ig3p_h + co2_h + h2o_h	Amino acid metabolism	0.00146	0.000683	0.000683	-1.09601	-1.09601
CDPDAGS161160_r	ctp_r + h_r + pa161_160_r --> cdpdag161_160_r + ppi_r	Lipid metabolism	0.000818	0.000195	0.000195	-2.06863	-2.06863
DGTSS161160_r	3.0 amet_r + dghs161_160_r --> 3.0 ahcys_r + dgts161_160_r + 3.0 h_r	Lipid metabolism	0.000136	9e-05	6e-06	-4.5025	-0.59561
DGTSS205203_r	3.0 amet_r + dghs205_203_r --> 3.0 ahcys_r + dgts205_203_r + 3.0 h_r	Lipid metabolism	0.000252	0.000133	0.000209	-0.269921	-0.921997
PGSA160160_r	cdpdag160_160_r + glyc3p_r --> cmp_r + h_r + pgp160_160_r	Lipid metabolism	1.5e-05	5e-06	5e-06	-1.58496	-1.58496
DGAT205161181_r	c181_coa_r + dag205_161_r --> coa_r + tag205_161_181_r	Lipid metabolism	4e-06	3e-06	3e-06	-0.415037	-0.415037
ADACT205203_r	amet_r + dag205_203_r --> 5mta_r + dghs205_203_r + h_r	Lipid metabolism	0.000252	0.000133	0.000209	-0.269921	-0.921997
ADACT161160_r	amet_r + dag161_160_r --> 5mta_r + dghs161_160_r + h_r	Lipid metabolism	0.000136	9e-05	6e-06	-4.5025	-0.59561
PAP205160_r	h2o_r + pa205_160_r <=> dag205_160_r + pi_r	Lipid metabolism	0.000182	0.000119	0.000149	-0.288626	-0.612977
PAP204181_r	h2o_r + pa204_181_r <=> dag204_181_r + pi_r	Lipid metabolism	1.4e-05	7e-06	7e-06	-1	-1
PAP203181_r	h2o_r + pa203_181_r <=> dag203_181_r + pi_r	Lipid metabolism	3e-06	1e-06	1e-06	-1.58496	-1.58496
PAP205181_r	h2o_r + pa205_181_r <=> dag205_181_r + pi_r	Lipid metabolism	4.1e-05	1.2e-05	1.2e-05	-1.77259	-1.77259
LPAT203181_r	c181_coa_r + sn1_203_g3p_r --> coa_r + pa203_181_r	Lipid metabolism	3e-06	1e-06	1e-06	-1.58496	-1.58496
LPAT205160_r	c160_coa_r + sn1_205_g3p_r --> coa_r + pa205_160_r	Lipid metabolism	0.000182	0.000119	6.9e-05	-1.39927	-0.612977
LPAT204181_r	c181_coa_r + sn1_204_g3p_r --> coa_r + pa204_181_r	Lipid metabolism	1.4e-05	7e-06	7e-06	-1	-1
LPAT205181_r	c181_coa_r + sn1_205_g3p_r --> coa_r + pa205_181_r	Lipid metabolism	4.1e-05	1.2e-05	1.2e-05	-1.77259	-1.77259
LPAT205161_r	c161_coa_r + sn1_205_g3p_r --> coa_r + pa205_161_r	Lipid metabolism	0.000108	3.7e-05	4.9e-05	-1.14018	-1.54543
PGPP160160_r	h2o_r + pgp160_160_r --> pg160_160_r + pi_r	Lipid metabolism	1.5e-05	5e-06	5e-06	-1.58496	-1.58496
PIS161160_r	cdpdag161_160_r + inost_r --> cmp_r + h_r + pi161_160_r	Lipid metabolism	0.000818	0.000195	0.000195	-2.06863	-2.06863
CEPTE204181_r	cdpea_r + dag204_181_r --> cmp_r + h_r + pe204_181_r	Lipid metabolism	1.4e-05	7e-06	7e-06	-1	-1
CEPTE205203_r	cdpea_r + dag205_203_r --> cmp_r + h_r + pe205_203_r	Lipid metabolism	0.000316	8.5e-05	8.5e-05	-1.89439	-1.89439
CEPTE203181_r	cdpea_r + dag203_181_r --> cmp_r + h_r + pe203_181_r	Lipid metabolism	3e-06	1e-06	1e-06	-1.58496	-1.58496
CEPTE205181_r	cdpea_r + dag205_181_r --> cmp_r + h_r + pe205_181_r	Lipid metabolism	4.1e-05	1.2e-05	1.2e-05	-1.77259	-1.77259
delta5FADpe203204_r	2.0 fdxrd_r + 2.0 h_r + o2_r + pe203_203_r --> 2.0 fdxox_r + 2.0 h2o_r + pe203_204_r	Lipid metabolism	0.000322	0.000143	0.000143	-1.17105	-1.17105
omega3FADpe203205_r	2.0 fdxrd_r + 2.0 h_r + o2_r + pe203_204_r --> 2.0 fdxox_r + 2.0 h2o_r + pe203_205_r	Lipid metabolism	0.00024	0.000102	0.000102	-1.23447	-1.23447
delta5FADpe205204_r	2.0 fdxrd_r + 2.0 h_r + o2_r + pe205_203_r --> 2.0 fdxox_r + 2.0 h2o_r + pe205_204_r	Lipid metabolism	0.000316	8.5e-05	8.5e-05	-1.89439	-1.89439
omega3FADpe205205_r	2.0 fdxrd_r + 2.0 h_r + o2_r + pe205_204_r --> 2.0 fdxox_r + 2.0 h2o_r + pe205_205_r	Lipid metabolism	9.2e-05	1.8e-05	1.8e-05	-2.35364	-2.35364
ACS205_c	c205_c + atp_c + coa_c --> c205_coa_c + amp_c + ppi_c	Lipid metabolism	0.000914	0.00042	0.000662	-0.465363	-1.1218
ACS204_c	c204_c + atp_c + coa_c --> c204_coa_c + amp_c + ppi_c	Lipid metabolism	2.6e-05	1.7e-05	1.9e-05	-0.452512	-0.612977
DGDGS161160_h	mgdg161_160_h + udpgal_h --> dgdg161_160_h + h_h + udp_h	Lipid metabolism	0.000162	4.9e-05	4.9e-05	-1.72514	-1.72514
DGDGS205161_h	mgdg205_161_h + udpgal_h --> dgdg205_161_h + h_h + udp_h	Lipid metabolism	0.000164	0.000108	0.000108	-0.602665	-0.602665
DGDGS205140_h	mgdg205_140_h + udpgal_h --> dgdg205_140_h + h_h + udp_h	Lipid metabolism	0.00011	7.2e-05	7.2e-05	-0.611435	-0.611435
PGPP205160_h	h2o_h + pgp205_160_h --> pg205_160_h + pi_h	Lipid metabolism	0.0006	0.000109	0.000109	-2.46063	-2.46063
PGPP161160_h	h2o_h + pgp161_160_h --> pg161_160_h + pi_h	Lipid metabolism	0.000121	3.5e-05	3.5e-05	-1.78958	-1.78958
PGPP205161_h	h2o_h + pgp205_161_h --> pg205_161_h + pi_h	Lipid metabolism	5.6e-05	5e-06	5e-06	-3.48543	-3.48543
SQDGS161160_h	dag161_160_h + udpsq_h --> h_h + sqdg161_160_h + udp_h	Lipid metabolism	0.001286	0.000296	0.000296	-2.11922	-2.11922
SQDGS205160_h	dag205_160_h + udpsq_h --> h_h + sqdg205_160_h + udp_h	Lipid metabolism	6e-06	5e-06	5e-06	-0.263034	-0.263034
SQDGS205161_h	dag205_161_h + udpsq_h --> h_h + sqdg205_161_h + udp_h	Lipid metabolism	8e-06	6e-06	6e-06	-0.415037	-0.415037
ATS2_205161_h	c161_AcP_h + sn1_205_g3p_h --> AcP_h + pa205_161_h	Lipid metabolism	6.4e-05	1.1e-05	1.2e-05	-2.41504	-2.54057
CDPDAGS205160_h	ctp_h + h_h + pa205_160_h --> cdpdag205_160_h + ppi_h	Lipid metabolism	0.0006	0.000109	0.000109	-2.46063	-2.46063
CDPDAGS205161_h	ctp_h + h_h + pa205_161_h --> cdpdag205_161_h + ppi_h	Lipid metabolism	5.6e-05	5e-06	5e-06	-3.48543	-3.48543
CDPDAGS161160_h	ctp_h + h_h + pa161_160_h --> cdpdag161_160_h + ppi_h	Lipid metabolism	0.000121	3.5e-05	3.5e-05	-1.78958	-1.78958
PGSA205160_h	cdpdag205_160_h + glyc3p_h --> cmp_h + h_h + pgp205_160_h	Lipid metabolism	0.0006	0.000109	0.000109	-2.46063	-2.46063
PGSA205161_h	cdpdag205_161_h + glyc3p_h --> cmp_h + h_h + pgp205_161_h	Lipid metabolism	5.6e-05	5e-06	5e-06	-3.48543	-3.48543
PGSA161160_h	cdpdag161_160_h + glyc3p_h --> cmp_h + h_h + pgp161_160_h	Lipid metabolism	0.000121	3.5e-05	3.5e-05	-1.78958	-1.78958
MGDGS205204_h	dag205_204_h + udpgal_h --> h_h + mgdg205_204_h + udp_h	Lipid metabolism	4.6e-05	2.2e-05	2.2e-05	-1.06413	-1.06413
MGDGS205140_h	dag205_140_h + udpgal_h --> h_h + mgdg205_140_h + udp_h	Lipid metabolism	0.000831	0.000298	0.000298	-1.47954	-1.47954
T_F_cr_C204coa	c204_coa_c --> c204_coa_r	Transport reaction	2.6e-05	1.7e-05	1.9e-05	-0.452512	-0.612977
T_F_cr_C205coa	c205_coa_c --> c205_coa_r	Transport reaction	0.000914	0.00042	0.000662	-0.465363	-1.1218
EQformula_DGTS408_203205_c	dgts203_205_c --> dgts408_c	Equivalence reaction	3.9e-05	1.5e-05	1.5e-05	-1.37851	-1.37851
EQformula_PC342_160182_c	pc160_182_c --> pc342_c	Equivalence reaction	0.000178	8.6e-05	8.6e-05	-1.04947	-1.04947
EQformula_PC343_160183_c	pc160_183_c --> pc343_c	Equivalence reaction	0.000192	8.1e-05	8.1e-05	-1.24511	-1.24511
EQformula_PC365_205160_c	pc205_160_c --> pc365_c	Equivalence reaction	0.000118	3.8e-05	3.8e-05	-1.63472	-1.63472
EQformula_PE408_203205_c	pe203_205_c --> pe408_c	Equivalence reaction	0.00024	0.000102	0.000102	-1.23447	-1.23447
T_F_hc_DGDG161160	dgdg161_160_h --> dgdg161_160_c	Transport reaction	0.000162	4.9e-05	4.9e-05	-1.72514	-1.72514
T_F_hc_DGDG205140	dgdg205_140_h --> dgdg205_140_c	Transport reaction	0.00011	7.2e-05	7.2e-05	-0.611435	-0.611435
T_F_hc_DGDG205161	dgdg205_161_h --> dgdg205_161_c	Transport reaction	0.000164	0.000108	0.000108	-0.602665	-0.602665
T_F_hc_MGDG161160	mgdg161_160_h --> mgdg161_160_c	Transport reaction	0.00011	1.1e-05	1.1e-05	-3.32193	-3.32193
T_F_hc_MGDG205140	mgdg205_140_h --> mgdg205_140_c	Transport reaction	0.000721	0.000226	0.000226	-1.67368	-1.67368
T_F_hc_MGDG205160	mgdg205_160_h --> mgdg205_160_c	Transport reaction	0.000147	8.1e-05	8.1e-05	-0.859822	-0.859822
T_F_hc_MGDG205161	mgdg205_161_h --> mgdg205_161_c	Transport reaction	0.00019	6.2e-05	6.2e-05	-1.61566	-1.61566
T_F_hc_MGDG205204	mgdg205_204_h --> mgdg205_204_c	Transport reaction	4.6e-05	2.2e-05	2.2e-05	-1.06413	-1.06413
T_F_hc_PG161160	pg161_160_h --> pg161_160_c	Transport reaction	0.000121	3.5e-05	3.5e-05	-1.78958	-1.78958
T_F_hc_PG205160	pg205_160_h --> pg205_160_c	Transport reaction	0.0006	0.000109	0.000109	-2.46063	-2.46063
T_F_hc_PG205161	pg205_161_h --> pg205_161_c	Transport reaction	5.6e-05	5e-06	5e-06	-3.48543	-3.48543
T_F_hc_SQDG161160	sqdg161_160_h --> sqdg161_160_c	Transport reaction	0.001286	0.000296	0.000296	-2.11922	-2.11922
T_F_hc_SQDG205160	sqdg205_160_h --> sqdg205_160_c	Transport reaction	6e-06	5e-06	5e-06	-0.263034	-0.263034
T_F_hc_SQDG205161	sqdg205_161_h --> sqdg205_161_c	Transport reaction	8e-06	6e-06	6e-06	-0.415037	-0.415037
T_F_rc_DGTS161160	dgts161_160_r --> dgts161_160_c	Transport reaction	0.000136	9e-05	9e-05	-0.59561	-0.59561
T_F_rc_DGTS203205	dgts203_205_r --> dgts203_205_c	Transport reaction	3.9e-05	1.5e-05	1.5e-05	-1.37851	-1.37851
T_F_rc_DGTS205161	dgts205_161_r --> dgts205_161_c	Transport reaction	1.8e-05	8e-06	8e-06	-1.16993	-1.16993
T_F_rc_DGTS205204	dgts205_204_r --> dgts205_204_c	Transport reaction	0.000127	6.2e-05	6.2e-05	-1.03449	-1.03449
T_F_rc_PC160183	pc160_183_r --> pc160_183_c	Transport reaction	0.000192	8.1e-05	8.1e-05	-1.24511	-1.24511
T_F_rc_PE203181	pe203_181_r --> pe203_181_c	Transport reaction	3e-06	1e-06	1e-06	-1.58496	-1.58496
T_F_rc_PE203205	pe203_205_r --> pe203_205_c	Transport reaction	0.00024	0.000102	0.000102	-1.23447	-1.23447
T_F_rc_PE204181	pe204_181_r --> pe204_181_c	Transport reaction	1.4e-05	7e-06	7e-06	-1	-1
T_F_rc_PE205181	pe205_181_r --> pe205_181_c	Transport reaction	4.1e-05	1.2e-05	1.2e-05	-1.77259	-1.77259
T_F_rc_PE205204	pe205_204_r --> pe205_204_c	Transport reaction	0.000224	6.7e-05	6.7e-05	-1.74127	-1.74127
T_F_rc_PI161160	pi161_160_r --> pi161_160_c	Transport reaction	0.000818	0.000195	0.000195	-2.06863	-2.06863
T_F_rc_TAG205161181	tag205_161_181_r --> tag205_161_181_c	Transport reaction	4e-06	3e-06	3e-06	-0.415037	-0.415037
T_F_rc_PG160160	pg160_160_r --> pg160_160_c	Transport reaction	1.5e-05	5e-06	5e-06	-1.58496	-1.58496
MGDGL205161_h	h2o_h + mgdg205_161_h <=> c205_h + h_h + lyso_mgdg161_h	Lipid metabolism	-0.000354	-0.00017	-0.00017	-1.05821	-1.05821
MGDGL205160_h	h2o_h + mgdg205_160_h <=> c205_h + h_h + lyso_mgdg160_h	Lipid metabolism	-0.000279	-0.000228	-0.000228	-0.291231	-0.291231
EQformula_DGTS321_161160_c	dgts161_160_c --> dgts321_c	Equivalence reaction	0.000136	9e-05	9e-05	-0.59561	-0.59561
EQformula_DGTS409_205204_c	dgts205_204_c --> dgts409_c	Equivalence reaction	0.000127	6.2e-05	6.2e-05	-1.03449	-1.03449
EQformula_PE409_205204_c	pe205_204_c --> pe409_c	Equivalence reaction	0.000224	6.7e-05	6.7e-05	-1.74127	-1.74127
EQformula_PI321_161160_c	pi161_160_c --> pi321_c	Equivalence reaction	0.000818	0.000195	0.000195	-2.06863	-2.06863
EQformula_DGTS407_203204_c	dgts203_204_c --> dgts407_c	Equivalence reaction	6e-06	2e-06	2e-06	-1.58496	-1.58496
EQformula_PE407_203204_c	pe203_204_c --> pe407_c	Equivalence reaction	8.3e-05	4e-05	4e-05	-1.05311	-1.05311
EQformula_PG321_161160_c	pg161_160_c --> pg321_c	Equivalence reaction	0.000121	3.5e-05	3.5e-05	-1.78958	-1.78958
EQformula_PC341_160181_c	pc160_181_c --> pc341_c	Equivalence reaction	8e-05	4.8e-05	4.8e-05	-0.736966	-0.736966
G3PD1_c	dhap_c + h_c + nadh_c --> glyc3p_c + nad_c	Lipid metabolism	0.01025	0.005469	0.005469	-0.905853	-0.905853

### Sheet: UP
Reaction ID	Equation	KEGG	Flux pFBA WT	Flux pFBA acsbg31	Flux MOMA acsbg31	log2 FC MOMAacsbg31/pFBAWT	log2 FC pFBAacsbg31/pFBAWT
T_F_rc_TAG160160160	tag160_160_160_r --> tag160_160_160_c	Transport reaction	2.5e-05	0.000229	0.000229	3.19535	3.19535
PAP140160_r	h2o_r + pa140_160_r <=> dag140_160_r + pi_r	Lipid metabolism	4e-06	8.7e-05	7.4e-05	4.20945	4.44294
PAP161181_r	h2o_r + pa161_181_r <=> dag161_181_r + pi_r	Lipid metabolism	2.3e-05	0.000205	6.2e-05	1.43063	3.15592
DGAT160160160_r	c160_coa_r + dag160_160_r --> coa_r + tag160_160_160_r	Lipid metabolism	2.5e-05	0.000229	0.000229	3.19535	3.19535
ACS140_c	c140_c + atp_c + coa_c --> c140_coa_c + amp_c + ppi_c	Lipid metabolism	0.000208	0.000405	0.000405	0.961338	0.961338
LPAT161181_r	c181_coa_r + sn1_161_g3p_r --> coa_r + pa161_181_r	Lipid metabolism	2.3e-05	0.000205	6.2e-05	1.43063	3.15592
T_F_rc_TAG161161203	tag161_161_203_r --> tag161_161_203_c	Transport reaction	2e-06	3.3e-05	3.3e-05	4.04439	4.04439
T_F_cr_C160coa	c160_coa_c --> c160_coa_r	Transport reaction	0.003107	0.004912	0.004912	0.660788	0.660788
PAP161161_r	h2o_r + pa161_161_r <=> dag161_161_r + pi_r	Lipid metabolism	0.000256	0.000379	0.000368	0.523562	0.566054
T_F_cr_C140coa	c140_coa_c --> c140_coa_r	Transport reaction	0.000208	0.000405	0.000405	0.961338	0.961338
G3PAT140_r	c140_coa_r + glyc3p_r --> coa_r + sn1_140_g3p_r	Lipid metabolism	0.000115	0.000351	0.000186	0.693669	1.60984
LPAT140160_r	c160_coa_r + sn1_140_g3p_r --> coa_r + pa140_160_r	Lipid metabolism	4e-06	8.7e-05	7.4e-05	4.20945	4.44294
ACS160_c	c160_c + atp_c + coa_c --> c160_coa_c + amp_c + ppi_c	Lipid metabolism	0.004294	0.005339	0.00621	0.532271	0.314247
T_F_hc_C140	c140_h --> c140_c	Transport reaction	0.000208	0.000405	0.000754	1.85798	0.961338
DGAT161181161_r	c161_coa_r + dag161_181_r --> coa_r + tag161_181_161_r	Lipid metabolism	2.3e-05	3e-05	3e-05	0.383329	0.383329
DGAT161160203_r	c203_coa_r + dag161_160_r --> coa_r + tag161_160_203_r	Lipid metabolism	2e-06	1.4e-05	1.4e-05	2.80735	2.80735
DGAT140160140_r	c140_coa_r + dag140_160_r --> coa_r + tag140_160_140_r	Lipid metabolism	4e-06	1.1e-05	1.1e-05	1.45943	1.45943
DGAT161161203_r	c203_coa_r + dag161_161_r --> coa_r + tag161_161_203_r	Lipid metabolism	2e-06	3.3e-05	3.3e-05	4.04439	4.04439
DGAT140161140_r	c140_coa_r + dag140_161_r --> coa_r + tag140_161_140_r	Lipid metabolism	7e-06	1.7e-05	1.7e-05	1.28011	1.28011
PAP203160_r	h2o_r + pa203_160_r <=> dag203_160_r + pi_r	Lipid metabolism	2e-06	2.5e-05	9e-06	2.16993	3.64386
PAP161160_r	h2o_r + pa161_160_r <=> dag161_160_r + pi_r	Lipid metabolism	0.00014	0.001435	0.001168	3.06054	3.35755
LPAT203160_r	c160_coa_r + sn1_203_g3p_r --> coa_r + pa203_160_r	Lipid metabolism	2e-06	2.5e-05	9e-06	2.16993	3.64386
PLA2_160183_r	h2o_r + pc160_183_r --> c183_c + h_r + sn1_160pc_r	Lipid metabolism	7e-05	0.002179	0.000147	1.07039	4.96017
EQformula_TAG525_161161203_c	tag161_161_203_c --> tag525_c	Equivalence reaction	2e-06	3.3e-05	3.3e-05	4.04439	4.04439
T_F_rc_TAG140160140	tag140_160_140_r --> tag140_160_140_c	Transport reaction	4e-06	1.1e-05	1.1e-05	1.45943	1.45943
T_F_rc_TAG140161140	tag140_161_140_r --> tag140_161_140_c	Transport reaction	7e-06	1.7e-05	1.7e-05	1.28011	1.28011
T_F_rc_TAG161160203	tag161_160_203_r --> tag161_160_203_c	Transport reaction	2e-06	1.4e-05	1.4e-05	2.80735	2.80735
T_F_rc_TAG161181161	tag161_181_161_r --> tag161_181_161_c	Transport reaction	2.3e-05	3e-05	3e-05	0.383329	0.383329
T_F_rc_TAG203160181	tag203_160_181_r --> tag203_160_181_c	Transport reaction	2e-06	9e-06	9e-06	2.16993	2.16993
T_F_rc_TAG205160181	tag205_160_181_r --> tag205_160_181_c	Transport reaction	3e-06	1.3e-05	1.3e-05	2.11548	2.11548
EQformula_TAG524_161160203_c	tag161_160_203_c --> tag524_c	Equivalence reaction	2e-06	1.4e-05	1.4e-05	2.80735	2.80735
