## Supplemental File S10 for "A new genome-scale metabolic model of oleaginous microalgae with refined lipid metabolism elucidates *Microchloropsis gaditana* mutant phenotypes"

### Sheet: DGAT
Reaction ID	Equation	Flux pFBA WT	Flux pFBA acsbg31	Flux MOMA acsbg31	log2 FC pFBAacsbg31/pFBAWT	log2 FC pFBAacsbg31/pFBAWT CORRECTED	UP_DOWN_binary pFBAacsbg31/pFBAWT	log2 FC MOMAacsbg31/pFBAWT	log2 FC MOMAacsbg31/pFBAWT CORRECTED	UP_DOWN_binary MOMAacsbg31/pFBAWT	Bilan pFBA and MOMA log2FC	Rounded FVA min WT	Rounded FVA max WT	Rounded FVA min acsbg31	Rounded FVA max acsbg31	FVA Fractional overlap	FVA CORRECTED Fractional overlap
DGAT160181161_r	c161_coa_r + dag160_181_r --> coa_r + tag160_181_161_r	0	0	0.000143		both_off	0		ON	1	1	0	0	0	0.000175	0	uniq cond1 in cond2 interval
DGAT140160140_r	c140_coa_r + dag140_160_r --> coa_r + tag140_160_140_r	4e-06	1.1e-05	1.1e-05	1.459	1.45943	1	1.459	1.45943	1	2	4e-06	4e-06	1.1e-05	1.1e-05	0	0
DGAT203161181_r	c181_coa_r + dag203_161_r --> coa_r + tag203_161_181_r	0	3e-06	0		ON	1		both_off	0	1	0	0	0	3e-06	0	uniq cond1 in cond2 interval
DGAT140161140_r	c140_coa_r + dag140_161_r --> coa_r + tag140_161_140_r	7e-06	1.7e-05	1.7e-05	1.28	1.28011	1	1.28	1.28011	1	2	7e-06	7e-06	1.7e-05	1.7e-05	0	0
DGAT161181160_r	c160_coa_r + dag161_181_r --> coa_r + tag161_181_160_r	0	0.000175	3.2e-05		ON	1		ON	1	2	0	0	0	0.000175	0	uniq cond1 in cond2 interval
DGAT161160180_r	c180_coa_r + dag161_160_r --> coa_r + tag161_160_180_r	0	0.000111	0.000111		ON	1		ON	1	2	0	0	0.000111	0.000111	0	0
DGAT161161203_r	c203_coa_r + dag161_161_r --> coa_r + tag161_161_203_r	2e-06	3.3e-05	3.3e-05	4.044	4.04439	1	4.044	4.04439	1	2	0	2e-06	0	3.3e-05	0.0606061	0.0606061
DGAT203161161_r	c161_coa_r + dag203_161_r --> coa_r + tag203_161_161_r	0	0	0		both_off	0		both_off	0	0	0	2e-06	0	3.3e-05	0.0606061	0.0606061
DGAT161160205_r	c205_coa_r + dag161_160_r --> coa_r + tag161_160_205_r	2e-06	1.9e-05	2e-06	3.248	3.24793	1	0	0	0	1	0	2e-06	0	1.9e-05	0.105263	0.105263
DGAT205160161_r	c161_coa_r + dag205_160_r --> coa_r + tag205_160_161_r	0	0	1.8e-05		both_off	0		ON	1	1	0	2e-06	0	1.9e-05	0.105263	0.105263
DGAT160160160_r	c160_coa_r + dag160_160_r --> coa_r + tag160_160_160_r	2.5e-05	0.000229	0.000229	3.195	3.19535	1	3.195	3.19535	1	2	0	2.5e-05	0	0.000229	0.10917	0.10917
DGAT160160161_r	c161_coa_r + dag160_160_r --> coa_r + tag160_160_161_r	0.000166	0	0.000166		OFF	-1	0	0	0	-1	0	0.000166	0	0.001201	0.138218	0.138218
DGAT161160160_r	c160_coa_r + dag161_160_r --> coa_r + tag161_160_160_r	0	0.001201	0.001035		ON	1		ON	1	2	0	0.000166	0	0.001201	0.138218	0.138218
DGAT161160203_r	c203_coa_r + dag161_160_r --> coa_r + tag161_160_203_r	2e-06	1.4e-05	1.4e-05	2.807	2.80735	1	2.807	2.80735	1	2	0	2e-06	0	1.4e-05	0.142857	0.142857
DGAT203160161_r	c161_coa_r + dag203_160_r --> coa_r + tag203_160_161_r	0	0	0		both_off	0		both_off	0	0	0	2e-06	0	1.4e-05	0.142857	0.142857
DGAT140160160_r	c160_coa_r + dag140_160_r --> coa_r + tag140_160_160_r	0	7.6e-05	6.3e-05		ON	1		ON	1	2	0	1.3e-05	0	7.6e-05	0.171053	0.171053
DGAT160160140_r	c140_coa_r + dag160_160_r --> coa_r + tag160_160_140_r	1.3e-05	0	1.3e-05		OFF	-1	0	0	0	-1	0	1.3e-05	0	7.6e-05	0.171053	0.171053
DGAT160161140_r	c140_coa_r + dag160_161_r --> coa_r + tag160_161_140_r	3.8e-05	0	0.000152		OFF	-1	2	2	1	0	0	3.8e-05	0	0.000197	0.192893	0.192893
DGAT140161160_r	c160_coa_r + dag140_161_r --> coa_r + tag140_161_160_r	0	0.000197	4.5e-05		ON	1		ON	1	2	0	3.8e-05	0	0.000197	0.192893	0.192893
DGAT203160181_r	c181_coa_r + dag203_160_r --> coa_r + tag203_160_181_r	2e-06	9e-06	2e-06	2.17	2.16993	1	0	0	0	1	0	2e-06	0	9e-06	0.222222	0.222222
DGAT205160181_r	c181_coa_r + dag205_160_r --> coa_r + tag205_160_181_r	3e-06	1.3e-05	3e-06	2.115	2.11548	1	0	0	0	1	0	3e-06	0	1.3e-05	0.230769	0.230769
DGAT161161161_r	c161_coa_r + dag161_161_r --> coa_r + tag161_161_161_r	0.000114	2.7e-05	0.000114	-2.078	-2.078	-1	0	0	0	-1	0	0.000114	0	2.7e-05	0.236842	0.236842
DGAT205161181_r	c181_coa_r + dag205_161_r --> coa_r + tag205_161_181_r	4e-06	3e-06	3e-06	-0.415	-0.415037	-1	-0.415	-0.415037	-1	-2	0	4e-06	0	3e-06	0.75	0.75
DGAT161181161_r	c161_coa_r + dag161_181_r --> coa_r + tag161_181_161_r	2.3e-05	3e-05	3e-05	0.3833	0.383329	1	0.3833	0.383329	1	2	0	2.3e-05	0	3e-05	0.766667	0.766667
DGAT160161161_r	c161_coa_r + dag160_161_r --> coa_r + tag160_161_161_r	0.000217	0	0.000217		OFF	-1	0	0	0	-1	0	0.000217	0	0.000269	0.806691	0.806691
DGAT161161160_r	c160_coa_r + dag161_161_r --> coa_r + tag161_161_160_r	0	0.000269	8.7e-05		ON	1		ON	1	2	0	0.000217	0	0.000269	0.806691	0.806691
DGAT140161161_r	c161_coa_r + dag140_161_r --> coa_r + tag140_161_161_r	0	0	0		both_off	0		both_off	0	0	0	3.1e-05	0	2.6e-05	0.83871	0.83871
DGAT161161140_r	c140_coa_r + dag161_161_r --> coa_r + tag161_161_140_r	3.1e-05	2.6e-05	2.6e-05	-0.2538	-0.253757	0	-0.2538	-0.253757	0	0	0	3.1e-05	0	2.6e-05	0.83871	0.83871
DGAT160161204_r	c204_coa_r + dag160_161_r --> coa_r + tag160_161_204_r	0	0	0		both_off	0		both_off	0	0	0	0	0	0	1	unique cond1 = cond2 = 0
DGAT160160205_r	c205_coa_r + dag160_160_r --> coa_r + tag160_160_205_r	0	0	0		both_off	0		both_off	0	0	0	0	0	0	1	unique cond1 = cond2 = 0
DGAT161181181_r	c181_coa_r + dag161_181_r --> coa_r + tag161_181_181_r	0	0	0		both_off	0		both_off	0	0	0	0	0	0	1	unique cond1 = cond2 = 0
DGAT160181181_r	c181_coa_r + dag160_181_r --> coa_r + tag160_181_181_r	0	0	0		both_off	0		both_off	0	0	0	0	0	0	1	unique cond1 = cond2 = 0
DGAT204160181_r	c181_coa_r + dag204_160_r --> coa_r + tag204_160_181_r	0	0	0		both_off	0		both_off	0	0	0	0	0	0	1	unique cond1 = cond2 = 0
DGAT205160160_r	c160_coa_r + dag205_160_r --> coa_r + tag205_160_160_r	0	0	0		both_off	0		both_off	0	0	0	0	0	0	1	unique cond1 = cond2 = 0
DGAT204161160_r	c160_coa_r + dag204_161_r --> coa_r + tag204_161_160_r	0	0	0		both_off	0		both_off	0	0	0	0	0	0	1	unique cond1 = cond2 = 0

### Sheet: PDAT
Reaction ID	Equation	Flux pFBA WT	Flux pFBA acsbg31	Flux MOMA acsbg31	log2 FC pFBAacsbg31/pFBAWT	log2 FC pFBAacsbg31/pFBAWT CORRECTED	UP_DOWN_binary pFBAacsbg31/pFBAWT	log2 FC MOMAacsbg31/pFBAWT	log2 FC MOMAacsbg31/pFBAWT CORRECTED	UP_DOWN_binary MOMAacsbg31/pFBAWT	Bilan pFBA and MOMA log2FC	Rounded FVA min WT	Rounded FVA max WT	Rounded FVA min acsbg31	Rounded FVA max acsbg31	FVA Fractional overlap	FVA CORRECTED Fractional overlap
PDAT140160160160_r	dag140_160_r + pc160_160_r --> sn1_160pc_r + tag140_160_160_r	0	0	0		both_off	0		both_off	0	0	0	1.3e-05	0	7.6e-05	0.171053	0.171053
PDAT140160161160_r	dag140_160_r + pc161_160_r --> sn1_161pc_r + tag140_160_160_r	0	0	0		both_off	0		both_off	0	0	0	1.3e-05	0	7.6e-05	0.171053	0.171053
PDAT140160203160_r	dag140_160_r + pc203_160_r --> sn1_203pc_r + tag140_160_160_r	0	0	0		both_off	0		both_off	0	0	0	1.3e-05	0	7.6e-05	0.171053	0.171053
PDAT140160204160_r	dag140_160_r + pc204_160_r --> sn1_204pc_r + tag140_160_160_r	0	0	0		both_off	0		both_off	0	0	0	1.3e-05	0	7.6e-05	0.171053	0.171053
PDAT140160205160_r	dag140_160_r + pc205_160_r --> sn1_205pc_r + tag140_160_160_r	0	0	0		both_off	0		both_off	0	0	0	1.3e-05	0	7.6e-05	0.171053	0.171053
PDAT140161160160_r	dag140_161_r + pc160_160_r --> sn1_160pc_r + tag140_161_160_r	0	0	0		both_off	0		both_off	0	0	0	3.8e-05	0	0.000197	0.192893	0.192893
PDAT140161160161_r	dag140_161_r + pc160_161_r --> sn1_160pc_r + tag140_161_161_r	0	0	0		both_off	0		both_off	0	0	0	3.1e-05	0	2.6e-05	0.83871	0.83871
PDAT140161161160_r	dag140_161_r + pc161_160_r --> sn1_161pc_r + tag140_161_160_r	0	0	0		both_off	0		both_off	0	0	0	3.8e-05	0	0.000197	0.192893	0.192893
PDAT140161161161_r	dag140_161_r + pc161_161_r --> sn1_161pc_r + tag140_161_161_r	0	0	0		both_off	0		both_off	0	0	0	3.1e-05	0	2.6e-05	0.83871	0.83871
PDAT140161203160_r	dag140_161_r + pc203_160_r --> sn1_203pc_r + tag140_161_160_r	0	0	0		both_off	0		both_off	0	0	0	3.8e-05	0	0.000197	0.192893	0.192893
PDAT140161203161_r	dag140_161_r + pc203_161_r --> sn1_203pc_r + tag140_161_161_r	0	0	0		both_off	0		both_off	0	0	0	3.1e-05	0	2.6e-05	0.83871	0.83871
PDAT140161204160_r	dag140_161_r + pc204_160_r --> sn1_204pc_r + tag140_161_160_r	0	0	0		both_off	0		both_off	0	0	0	3.8e-05	0	0.000197	0.192893	0.192893
PDAT140161204161_r	dag140_161_r + pc204_161_r --> sn1_204pc_r + tag140_161_161_r	0	0	0		both_off	0		both_off	0	0	0	3.1e-05	0	2.6e-05	0.83871	0.83871
PDAT140161205160_r	dag140_161_r + pc205_160_r --> sn1_205pc_r + tag140_161_160_r	0	0	0		both_off	0		both_off	0	0	0	3.8e-05	0	0.000197	0.192893	0.192893
PDAT140161205161_r	dag140_161_r + pc205_161_r --> sn1_205pc_r + tag140_161_161_r	0	0	0		both_off	0		both_off	0	0	0	3.1e-05	0	2.6e-05	0.83871	0.83871
PDAT160160160160_r	dag160_160_r + pc160_160_r --> sn1_160pc_r + tag160_160_160_r	0	0	0		both_off	0		both_off	0	0	0	2.5e-05	0	0.000229	0.10917	0.10917
PDAT160160160161_r	dag160_160_r + pc160_161_r --> sn1_160pc_r + tag160_160_161_r	0	0	0		both_off	0		both_off	0	0	0	0.000166	0	0.001201	0.138218	0.138218
PDAT160160161160_r	dag160_160_r + pc161_160_r --> sn1_161pc_r + tag160_160_160_r	0	0	0		both_off	0		both_off	0	0	0	2.5e-05	0	0.000229	0.10917	0.10917
PDAT160160161161_r	dag160_160_r + pc161_161_r --> sn1_161pc_r + tag160_160_161_r	0	0	0		both_off	0		both_off	0	0	0	0.000166	0	0.001201	0.138218	0.138218
PDAT160160203160_r	dag160_160_r + pc203_160_r --> sn1_203pc_r + tag160_160_160_r	0	0	0		both_off	0		both_off	0	0	0	2.5e-05	0	0.000229	0.10917	0.10917
PDAT160160203161_r	dag160_160_r + pc203_161_r --> sn1_203pc_r + tag160_160_161_r	0	0	0		both_off	0		both_off	0	0	0	0.000166	0	0.001201	0.138218	0.138218
PDAT160160204160_r	dag160_160_r + pc204_160_r --> sn1_204pc_r + tag160_160_160_r	0	0	0		both_off	0		both_off	0	0	0	2.5e-05	0	0.000229	0.10917	0.10917
PDAT160160204161_r	dag160_160_r + pc204_161_r --> sn1_204pc_r + tag160_160_161_r	0	0	0		both_off	0		both_off	0	0	0	0.000166	0	0.001201	0.138218	0.138218
PDAT160160205160_r	dag160_160_r + pc205_160_r --> sn1_205pc_r + tag160_160_160_r	0	0	0		both_off	0		both_off	0	0	0	2.5e-05	0	0.000229	0.10917	0.10917
PDAT160160205161_r	dag160_160_r + pc205_161_r --> sn1_205pc_r + tag160_160_161_r	0	0	0		both_off	0		both_off	0	0	0	0.000166	0	0.001201	0.138218	0.138218
PDAT160161160161_r	dag160_161_r + pc160_161_r --> sn1_160pc_r + tag160_161_161_r	0	0	0		both_off	0		both_off	0	0	0	0.000217	0	0.000269	0.806691	0.806691
PDAT160161161161_r	dag160_161_r + pc161_161_r --> sn1_161pc_r + tag160_161_161_r	0	0	0		both_off	0		both_off	0	0	0	0.000217	0	0.000269	0.806691	0.806691
PDAT160161203161_r	dag160_161_r + pc203_161_r --> sn1_203pc_r + tag160_161_161_r	0	0	0		both_off	0		both_off	0	0	0	0.000217	0	0.000269	0.806691	0.806691
PDAT160161204161_r	dag160_161_r + pc204_161_r --> sn1_204pc_r + tag160_161_161_r	0	0	0		both_off	0		both_off	0	0	0	0.000217	0	0.000269	0.806691	0.806691
PDAT160161205161_r	dag160_161_r + pc205_161_r --> sn1_205pc_r + tag160_161_161_r	0	0	0		both_off	0		both_off	0	0	0	0.000217	0	0.000269	0.806691	0.806691
PDAT160181160161_r	dag160_181_r + pc160_161_r --> sn1_160pc_r + tag160_181_161_r	0	0	0		both_off	0		both_off	0	0	0	0	0	0.000175	0	uniq cond1 in cond2 interval
PDAT160181160181_r	dag160_181_r + pc160_181_r --> sn1_160pc_r + tag160_181_181_r	0	0	0		both_off	0		both_off	0	0	0	0	0	0	1	unique cond1 = cond2 = 0
PDAT160181161161_r	dag160_181_r + pc161_161_r --> sn1_161pc_r + tag160_181_161_r	0	0	0		both_off	0		both_off	0	0	0	0	0	0.000175	0	uniq cond1 in cond2 interval
PDAT160181161181_r	dag160_181_r + pc161_181_r --> sn1_161pc_r + tag160_181_181_r	0	0	0		both_off	0		both_off	0	0	0	0	0	0	1	unique cond1 = cond2 = 0
PDAT160181203161_r	dag160_181_r + pc203_161_r --> sn1_203pc_r + tag160_181_161_r	0	0	0		both_off	0		both_off	0	0	0	0	0	0.000175	0	uniq cond1 in cond2 interval
PDAT160181204161_r	dag160_181_r + pc204_161_r --> sn1_204pc_r + tag160_181_161_r	0	0	0		both_off	0		both_off	0	0	0	0	0	0.000175	0	uniq cond1 in cond2 interval
PDAT160181205161_r	dag160_181_r + pc205_161_r --> sn1_205pc_r + tag160_181_161_r	0	0	0		both_off	0		both_off	0	0	0	0	0	0.000175	0	uniq cond1 in cond2 interval
PDAT161160160160_r	dag161_160_r + pc160_160_r --> sn1_160pc_r + tag161_160_160_r	0	0	0		both_off	0		both_off	0	0	0	0.000166	0	0.001201	0.138218	0.138218
PDAT161160161160_r	dag161_160_r + pc161_160_r --> sn1_161pc_r + tag161_160_160_r	0	0	0		both_off	0		both_off	0	0	0	0.000166	0	0.001201	0.138218	0.138218
PDAT161160203160_r	dag161_160_r + pc203_160_r --> sn1_203pc_r + tag161_160_160_r	0	0	0		both_off	0		both_off	0	0	0	0.000166	0	0.001201	0.138218	0.138218
PDAT161160204160_r	dag161_160_r + pc204_160_r --> sn1_204pc_r + tag161_160_160_r	0	0	0		both_off	0		both_off	0	0	0	0.000166	0	0.001201	0.138218	0.138218
PDAT161160205160_r	dag161_160_r + pc205_160_r --> sn1_205pc_r + tag161_160_160_r	0	0	0		both_off	0		both_off	0	0	0	0.000166	0	0.001201	0.138218	0.138218
PDAT161161160160_r	dag161_161_r + pc160_160_r --> sn1_160pc_r + tag161_161_160_r	0	0	0		both_off	0		both_off	0	0	0	0.000217	0	0.000269	0.806691	0.806691
PDAT161161160161_r	dag161_161_r + pc160_161_r --> sn1_160pc_r + tag161_161_161_r	0	0	0		both_off	0		both_off	0	0	0	0.000114	0	2.7e-05	0.236842	0.236842
PDAT161161161160_r	dag161_161_r + pc161_160_r --> sn1_161pc_r + tag161_161_160_r	0	0	0		both_off	0		both_off	0	0	0	0.000217	0	0.000269	0.806691	0.806691
PDAT161161161161_r	dag161_161_r + pc161_161_r --> sn1_161pc_r + tag161_161_161_r	0	0	0		both_off	0		both_off	0	0	0	0.000114	0	2.7e-05	0.236842	0.236842
PDAT161161203160_r	dag161_161_r + pc203_160_r --> sn1_203pc_r + tag161_161_160_r	0	0	0		both_off	0		both_off	0	0	0	0.000217	0	0.000269	0.806691	0.806691
PDAT161161203161_r	dag161_161_r + pc203_161_r --> sn1_203pc_r + tag161_161_161_r	0	0	0		both_off	0		both_off	0	0	0	0.000114	0	2.7e-05	0.236842	0.236842
PDAT161161204160_r	dag161_161_r + pc204_160_r --> sn1_204pc_r + tag161_161_160_r	0	0	0		both_off	0		both_off	0	0	0	0.000217	0	0.000269	0.806691	0.806691
PDAT161161204161_r	dag161_161_r + pc204_161_r --> sn1_204pc_r + tag161_161_161_r	0	0	0		both_off	0		both_off	0	0	0	0.000114	0	2.7e-05	0.236842	0.236842
PDAT161161205160_r	dag161_161_r + pc205_160_r --> sn1_205pc_r + tag161_161_160_r	0	0	0		both_off	0		both_off	0	0	0	0.000217	0	0.000269	0.806691	0.806691
PDAT161161205161_r	dag161_161_r + pc205_161_r --> sn1_205pc_r + tag161_161_161_r	0	0	0		both_off	0		both_off	0	0	0	0.000114	0	2.7e-05	0.236842	0.236842
PDAT161181160160_r	dag161_181_r + pc160_160_r --> sn1_160pc_r + tag161_181_160_r	0	0	0		both_off	0		both_off	0	0	0	0	0	0.000175	0	uniq cond1 in cond2 interval
PDAT161181160161_r	dag161_181_r + pc160_161_r --> sn1_160pc_r + tag161_181_161_r	0	0	0		both_off	0		both_off	0	0	0	2.3e-05	0	3e-05	0.766667	0.766667
PDAT161181160181_r	dag161_181_r + pc160_181_r --> sn1_160pc_r + tag161_181_181_r	0	0	0		both_off	0		both_off	0	0	0	0	0	0	1	unique cond1 = cond2 = 0
PDAT161181161160_r	dag161_181_r + pc161_160_r --> sn1_161pc_r + tag161_181_160_r	0	0	0		both_off	0		both_off	0	0	0	0	0	0.000175	0	uniq cond1 in cond2 interval
PDAT161181161161_r	dag161_181_r + pc161_161_r --> sn1_161pc_r + tag161_181_161_r	0	0	0		both_off	0		both_off	0	0	0	2.3e-05	0	3e-05	0.766667	0.766667
PDAT161181161181_r	dag161_181_r + pc161_181_r --> sn1_161pc_r + tag161_181_181_r	0	0	0		both_off	0		both_off	0	0	0	0	0	0	1	unique cond1 = cond2 = 0
PDAT161181203160_r	dag161_181_r + pc203_160_r --> sn1_203pc_r + tag161_181_160_r	0	0	0		both_off	0		both_off	0	0	0	0	0	0.000175	0	uniq cond1 in cond2 interval
PDAT161181203161_r	dag161_181_r + pc203_161_r --> sn1_203pc_r + tag161_181_161_r	0	0	0		both_off	0		both_off	0	0	0	2.3e-05	0	3e-05	0.766667	0.766667
PDAT161181204160_r	dag161_181_r + pc204_160_r --> sn1_204pc_r + tag161_181_160_r	0	0	0		both_off	0		both_off	0	0	0	0	0	0.000175	0	uniq cond1 in cond2 interval
PDAT161181204161_r	dag161_181_r + pc204_161_r --> sn1_204pc_r + tag161_181_161_r	0	0	0		both_off	0		both_off	0	0	0	2.3e-05	0	3e-05	0.766667	0.766667
PDAT161181205160_r	dag161_181_r + pc205_160_r --> sn1_205pc_r + tag161_181_160_r	0	0	0		both_off	0		both_off	0	0	0	0	0	0.000175	0	uniq cond1 in cond2 interval
PDAT161181205161_r	dag161_181_r + pc205_161_r --> sn1_205pc_r + tag161_181_161_r	0	0	0		both_off	0		both_off	0	0	0	2.3e-05	0	3e-05	0.766667	0.766667
PDAT203160160161_r	dag203_160_r + pc160_161_r --> sn1_160pc_r + tag203_160_161_r	0	0	0		both_off	0		both_off	0	0	0	2e-06	0	1.4e-05	0.142857	0.142857
PDAT203160160181_r	dag203_160_r + pc160_181_r --> sn1_160pc_r + tag203_160_181_r	0	0	8e-06		both_off	0		ON	1	1	0	2e-06	0	9e-06	0.222222	0.222222
PDAT203160161161_r	dag203_160_r + pc161_161_r --> sn1_161pc_r + tag203_160_161_r	0	0	0		both_off	0		both_off	0	0	0	2e-06	0	1.4e-05	0.142857	0.142857
PDAT203160161181_r	dag203_160_r + pc161_181_r --> sn1_161pc_r + tag203_160_181_r	0	0	0		both_off	0		both_off	0	0	0	2e-06	0	9e-06	0.222222	0.222222
PDAT203160203161_r	dag203_160_r + pc203_161_r --> sn1_203pc_r + tag203_160_161_r	0	0	0		both_off	0		both_off	0	0	0	2e-06	0	1.4e-05	0.142857	0.142857
PDAT203160204161_r	dag203_160_r + pc204_161_r --> sn1_204pc_r + tag203_160_161_r	0	0	0		both_off	0		both_off	0	0	0	2e-06	0	1.4e-05	0.142857	0.142857
PDAT203160205161_r	dag203_160_r + pc205_161_r --> sn1_205pc_r + tag203_160_161_r	0	0	0		both_off	0		both_off	0	0	0	2e-06	0	1.4e-05	0.142857	0.142857
PDAT203161160161_r	dag203_161_r + pc160_161_r --> sn1_160pc_r + tag203_161_161_r	0	0	0		both_off	0		both_off	0	0	0	2e-06	0	3.3e-05	0.0606061	0.0606061
PDAT203161160181_r	dag203_161_r + pc160_181_r --> sn1_160pc_r + tag203_161_181_r	0	0	3e-06		both_off	0		ON	1	1	0	0	0	3e-06	0	uniq cond1 in cond2 interval
PDAT203161161161_r	dag203_161_r + pc161_161_r --> sn1_161pc_r + tag203_161_161_r	0	0	0		both_off	0		both_off	0	0	0	2e-06	0	3.3e-05	0.0606061	0.0606061
PDAT203161161181_r	dag203_161_r + pc161_181_r --> sn1_161pc_r + tag203_161_181_r	0	0	0		both_off	0		both_off	0	0	0	0	0	3e-06	0	uniq cond1 in cond2 interval
PDAT203161203161_r	dag203_161_r + pc203_161_r --> sn1_203pc_r + tag203_161_161_r	0	0	0		both_off	0		both_off	0	0	0	2e-06	0	3.3e-05	0.0606061	0.0606061
PDAT203161204161_r	dag203_161_r + pc204_161_r --> sn1_204pc_r + tag203_161_161_r	0	0	0		both_off	0		both_off	0	0	0	2e-06	0	3.3e-05	0.0606061	0.0606061
PDAT203161205161_r	dag203_161_r + pc205_161_r --> sn1_205pc_r + tag203_161_161_r	0	0	0		both_off	0		both_off	0	0	0	2e-06	0	3.3e-05	0.0606061	0.0606061
PDAT204160160181_r	dag204_160_r + pc160_181_r --> sn1_160pc_r + tag204_160_181_r	0	0	0		both_off	0		both_off	0	0	0	0	0	0	1	unique cond1 = cond2 = 0
PDAT204160161181_r	dag204_160_r + pc161_181_r --> sn1_161pc_r + tag204_160_181_r	0	0	0		both_off	0		both_off	0	0	0	0	0	0	1	unique cond1 = cond2 = 0
PDAT204161160160_r	dag204_161_r + pc160_160_r --> sn1_160pc_r + tag204_161_160_r	0	0	0		both_off	0		both_off	0	0	0	0	0	0	1	unique cond1 = cond2 = 0
PDAT204161161160_r	dag204_161_r + pc161_160_r --> sn1_161pc_r + tag204_161_160_r	0	0	0		both_off	0		both_off	0	0	0	0	0	0	1	unique cond1 = cond2 = 0
PDAT204161203160_r	dag204_161_r + pc203_160_r --> sn1_203pc_r + tag204_161_160_r	0	0	0		both_off	0		both_off	0	0	0	0	0	0	1	unique cond1 = cond2 = 0
PDAT204161204160_r	dag204_161_r + pc204_160_r --> sn1_204pc_r + tag204_161_160_r	0	0	0		both_off	0		both_off	0	0	0	0	0	0	1	unique cond1 = cond2 = 0
PDAT204161205160_r	dag204_161_r + pc205_160_r --> sn1_205pc_r + tag204_161_160_r	0	0	0		both_off	0		both_off	0	0	0	0	0	0	1	unique cond1 = cond2 = 0
PDAT205160160160_r	dag205_160_r + pc160_160_r --> sn1_160pc_r + tag205_160_160_r	0	0	0		both_off	0		both_off	0	0	0	0	0	0	1	unique cond1 = cond2 = 0
PDAT205160160161_r	dag205_160_r + pc160_161_r --> sn1_160pc_r + tag205_160_161_r	0	0	0		both_off	0		both_off	0	0	0	2e-06	0	1.9e-05	0.105263	0.105263
PDAT205160160181_r	dag205_160_r + pc160_181_r --> sn1_160pc_r + tag205_160_181_r	0	0	1e-05		both_off	0		ON	1	1	0	3e-06	0	1.3e-05	0.230769	0.230769
PDAT205160161160_r	dag205_160_r + pc161_160_r --> sn1_161pc_r + tag205_160_160_r	0	0	0		both_off	0		both_off	0	0	0	0	0	0	1	unique cond1 = cond2 = 0
PDAT205160161161_r	dag205_160_r + pc161_161_r --> sn1_161pc_r + tag205_160_161_r	0	0	0		both_off	0		both_off	0	0	0	2e-06	0	1.9e-05	0.105263	0.105263
PDAT205160161181_r	dag205_160_r + pc161_181_r --> sn1_161pc_r + tag205_160_181_r	0	0	0		both_off	0		both_off	0	0	0	3e-06	0	1.3e-05	0.230769	0.230769
PDAT205160203160_r	dag205_160_r + pc203_160_r --> sn1_203pc_r + tag205_160_160_r	0	0	0		both_off	0		both_off	0	0	0	0	0	0	1	unique cond1 = cond2 = 0
PDAT205160203161_r	dag205_160_r + pc203_161_r --> sn1_203pc_r + tag205_160_161_r	0	0	0		both_off	0		both_off	0	0	0	2e-06	0	1.9e-05	0.105263	0.105263
PDAT205160204160_r	dag205_160_r + pc204_160_r --> sn1_204pc_r + tag205_160_160_r	0	0	0		both_off	0		both_off	0	0	0	0	0	0	1	unique cond1 = cond2 = 0
PDAT205160204161_r	dag205_160_r + pc204_161_r --> sn1_204pc_r + tag205_160_161_r	0	0	0		both_off	0		both_off	0	0	0	2e-06	0	1.9e-05	0.105263	0.105263
PDAT205160205160_r	dag205_160_r + pc205_160_r --> sn1_205pc_r + tag205_160_160_r	0	0	0		both_off	0		both_off	0	0	0	0	0	0	1	unique cond1 = cond2 = 0
PDAT205160205161_r	dag205_160_r + pc205_161_r --> sn1_205pc_r + tag205_160_161_r	0	0	0		both_off	0		both_off	0	0	0	2e-06	0	1.9e-05	0.105263	0.105263
PDAT205161160181_r	dag205_161_r + pc160_181_r --> sn1_160pc_r + tag205_161_181_r	0	0	0		both_off	0		both_off	0	0	0	4e-06	0	3e-06	0.75	0.75
PDAT205161161181_r	dag205_161_r + pc161_181_r --> sn1_161pc_r + tag205_161_181_r	0	0	0		both_off	0		both_off	0	0	0	4e-06	0	3e-06	0.75	0.75
