## Supplemental File S11 for "A new genome-scale metabolic model of oleaginous microalgae with refined lipid metabolism elucidates *Microchloropsis gaditana* mutant phenotypes"

Condition_ID	MC	CtrNeg_Hetero	Fang_Mixo_glc	Fang_Hetero_glc	Fang_Mixo_etoh	Fang_Hetero_etoh	Kilian_noN	Kilian_no2	Kilian_no3	Kilian_nh4	Loira_urea	Gim_glucose	Gim_xylose	Gim_rhamnose	Gim_fructose	Gim_sucrose	Gim_galactose	All_upper
EX_photon_abs_	-23.64	-0.1	-23.64	-0.1	-23.64	-0.1	-23.64	-23.64	-23.64	-23.64	-23.64	-0.1	-0.1	-0.1	-0.1	-0.1	-0.1	0
EX_co2_	-1000	-1000	-1000	-1000	-1000	-1000	-1000	-1000	-1000	-1000	-1000	-1000	-1000	-1000	-1000	-1000	-1000	1000
EX_o2_	-1000	-1000	-1000	-1000	-1000	-1000	-1000	-1000	-1000	-1000	-1000	-1000	-1000	-1000	-1000	-1000	-1000	1000
EX_nh4_	0	0	0	0	0	0	0	0	0	-4.761585	0	0	0	0	0	0	0	1000
EX_no3_	-1.394192	-1.394192	-0.410156	-0.410156	-0.410156	-0.410156	0	0	-4.761585	0	0	-0.15625	-0.15625	-0.15625	-0.15625	-0.15625	-0.15625	1000
EX_no2_	0	0	0	0	0	0	0	-4.761585	0	0	0	0	0	0	0	0	0	1000
EX_urea_	0	0	0	0	0	0	0	0	0	0	-4.761585	0	0	0	0	0	0	1000
EX_mg2_	-1000	-1000	-1000	-1000	-1000	-1000	-1000	-1000	-1000	-1000	-1000	-1000	-1000	-1000	-1000	-1000	-1000	1000
EX_ca2_	-1000	-1000	-1000	-1000	-1000	-1000	-1000	-1000	-1000	-1000	-1000	-1000	-1000	-1000	-1000	-1000	-1000	1000
EX_na1_	-1000	-1000	-1000	-1000	-1000	-1000	-1000	-1000	-1000	-1000	-1000	-1000	-1000	-1000	-1000	-1000	-1000	1000
EX_fe2_	-1000	-1000	-1000	-1000	-1000	-1000	-1000	-1000	-1000	-1000	-1000	-1000	-1000	-1000	-1000	-1000	-1000	1000
EX_so4_	-1000	-1000	-1000	-1000	-1000	-1000	-1000	-1000	-1000	-1000	-1000	-1000	-1000	-1000	-1000	-1000	-1000	1000
EX_so3_	-1000	-1000	-1000	-1000	-1000	-1000	-1000	-1000	-1000	-1000	-1000	-1000	-1000	-1000	-1000	-1000	-1000	1000
PSII_h	0	0	0	0	0	0	0	0	0	0	0	0	0	0	0	0	0	1000
EX_ppi_	0	0	0	0	0	0	0	0	0	0	0	0	0	0	0	0	0	1000
EX_lys__L_	0	0	0	0	0	0	0	0	0	0	0	0	0	0	0	0	0	1000
EX_hco3_	0	0	0	0	0	0	0	0	0	0	0	0	0	0	0	0	0	1000
EX_h2o_	-1000	-1000	-1000	-1000	-1000	-1000	-1000	-1000	-1000	-1000	-1000	-1000	-1000	-1000	-1000	-1000	-1000	1000
EX_h_	-1000	-1000	-1000	-1000	-1000	-1000	-1000	-1000	-1000	-1000	-1000	-1000	-1000	-1000	-1000	-1000	-1000	1000
EX_glc__D_	0	0	-13.950893	-13.950893	0	0	0	0	0	0	0	-2.083333	-2.083333	-2.083333	-2.083333	-2.083333	-2.083333	1000
EX_glu__L_	0	0	0	0	0	0	0	0	0	0	0	0	0	0	0	0	0	1000
EX_phe__L_	0	0	0	0	0	0	0	0	0	0	0	0	0	0	0	0	0	1000
EX_glyc3p_	0	0	0	0	0	0	0	0	0	0	0	0	0	0	0	0	0	1000
EX_pi_	-1000	-1000	-1000	-1000	-1000	-1000	-1000	-1000	-1000	-1000	-1000	-1000	-1000	-1000	-1000	-1000	-1000	1000
EX_fum_	0	0	0	0	0	0	0	0	0	0	0	0	0	0	0	0	0	1000
EX_val__L_	0	0	0	0	0	0	0	0	0	0	0	0	0	0	0	0	0	1000
EX_his__L_	0	0	0	0	0	0	0	0	0	0	0	0	0	0	0	0	0	1000
EX_inost_	0	0	0	0	0	0	0	0	0	0	0	0	0	0	0	0	0	1000
EX_gua_	0	0	0	0	0	0	0	0	0	0	0	0	0	0	0	0	0	1000
EX_man_	-1000	-1000	-1000	-1000	-1000	-1000	-1000	-1000	-1000	-1000	-1000	-1000	-1000	-1000	-1000	-1000	-1000	1000
EX_leu__L_	0	0	0	0	0	0	0	0	0	0	0	0	0	0	0	0	0	1000
EX_sbt__D_	0	0	0	0	0	0	0	0	0	0	0	0	0	0	0	0	0	1000
EX_tyr__L_	0	0	0	0	0	0	0	0	0	0	0	0	0	0	0	0	0	1000
EX_pro__L_	0	0	0	0	0	0	0	0	0	0	0	0	0	0	0	0	0	1000
EX_fru_	0	0	0	0	0	0	0	0	0	0	0	0	0	0	0	0	0	1000
EX_glyc_	0	0	0	0	0	0	0	0	0	0	0	0	0	0	0	0	0	1000
EX_cobalt2_	0	0	0	0	0	0	0	0	0	0	0	0	0	0	0	0	0	1000
EX_fuc__L_	-1000	-1000	-1000	-1000	-1000	-1000	-1000	-1000	-1000	-1000	-1000	-1000	-1000	-1000	-1000	-1000	-1000	1000
EX_arg__L_	0	0	0	0	0	0	0	0	0	0	0	0	0	0	0	0	0	1000
EX_gal_	0	0	0	0	0	0	0	0	0	0	0	0	0	0	0	0	0	1000
EX_ade_	0	0	0	0	0	0	0	0	0	0	0	0	0	0	0	0	0	1000
EX_gln__L_	0	0	0	0	0	0	0	0	0	0	0	0	0	0	0	0	0	1000
EX_for_	0	0	0	0	0	0	0	0	0	0	0	0	0	0	0	0	0	1000
EX_xylt_	0	0	0	0	0	0	0	0	0	0	0	0	0	0	0	0	0	1000
EX_trp__L_	0	0	0	0	0	0	0	0	0	0	0	0	0	0	0	0	0	1000
EX_5mta_	0	0	0	0	0	0	0	0	0	0	0	0	0	0	0	0	0	1000
EX_ac_	0	0	0	0	0	0	0	0	0	0	0	0	0	0	0	0	0	1000
EX_chol_	0	0	0	0	0	0	0	0	0	0	0	0	0	0	0	0	0	1000
